# Epilipidomics platform for holistic profiling of oxidized complex lipids in blood plasma of obese individuals

**DOI:** 10.1101/2021.12.23.473968

**Authors:** Angela Criscuolo, Palina Nepachalovich, Diego Fernando Garcia-del Rio, Mike Lange, Zhixu Ni, Matthias Blüher, Maria Fedorova

**Author notes:** **Corresponding author:** Dr. Maria Fedorova, Lipid metabolism: analysis and integration, Center of Membrane Biochemistry and Lipid Metabolism, University Hospital and Faculty of Medicine Carl Gustav Carus of TU Dresden, Germany;. Lipid metabolism: analysis and integration, Center for Membrane Biochemistry and Lipid Metabolism, University Hospital and Faculty of Medicine Carl Gustav Carus of TU Dresden, Germany. Authors equally contributed to the work (Angela Criscuolo, Palina Nepachalovich).

## Abstract

Lipids are a structurally diverse class of biomolecules which can undergo a variety of chemical modifications. Among them, lipid (per)oxidation attracts most of the attention due to its significance in regulation of inflammation, cell proliferation and death programs. Despite their apparent regulatory significance, the molecular repertoire of oxidized lipids remains largely elusive as accurate annotation of lipid modifications is challenged by their low abundance and largely unknown, biological context-dependent structural diversity. Here we provide a holistic workflow based on the combination of bioinformatics and LC-MS/MS technologies to support identification and relative quantification of oxidized complex lipids in a modification type- and position-specific manner. The developed methodology was used to identify epilipidomics signatures of lean and obese individuals with and without type II diabetes. Characteristic signature of lipid modifications in lean individuals, dominated by the presence of modified octadecanoid acyl chains in phospho- and neutral lipids, was drastically shifted towards lipid peroxidation-driven accumulation of oxidized eicosanoids, suggesting significant alteration of endocrine signalling by oxidized lipids in metabolic disorders.
