## Supplementary material for "Epilipidomics platform for holistic profiling of oxidized complex lipids in blood plasma of obese individuals": TableS1

### Sheet: TableS1.1_oxFFA std
ID_common name	ID_modification position level	Neutral formula	Neutral theoretical mass	Adduct	Ion formula	Ion theoretical mass	Ion measured mass	Δppm	RT	Modification type-specific fragments (m/z and ion formula)		Modification position-specific fragments (m/z and ion formula)
15-KETE	FA(20:4<oxo{15}>)	C20H30O3	318.219	[M-H]-	C20H29O3	317.212	317.212	0.372306	4.6	273.222	C19H29O	113.0971, 139.1128, 219.1390	C7H13O, C9H15O, C14H19O2
15(S)-HETE	FA(20:4<OH{5S}>)	C20H32O3	320.235	[M-H]-	C20H31O3	319.228	319.228	-0.0999286	4.4	301.2174, 257.2275	C20H29O2, C19H29	219.1391, 175.1492	C14H19O2, C13H19
14(15)-EpETE	FA(20:3<ep{14-15}>)	C20H32O3	320.235	[M-H]-	C20H31O3	319.228	319.228	-1.97946	5.2	301.2174 (low int), 257.2269	C20H29O2, C19H29	219.1383, 175.1495	C14H19O2, C13H19
8(S),15(S)-diHETE	FA(20:4<2OH{8S,15S}>)	C20H32O4	336.23	[M-H]-	C20H31O4	335.223	335.223	-0.946535	2.4	317.2122, 299.2003, 273.2228	C20H29O3, C20H27O2, C19H29O	235.1342, 155.0716, 127.0762, 113.0973	C14H19O3, C8H11O3, C7H11O2, C7H13O
15(S)-HpETE	FA(20:4<OOH{15S}>)	C20H32O4	336.23	[M-H]-	C20H31O4	335.223	ISF (H2O loss)	-	4.5	317.2122, 273.2222	C20H29O3, C19H29O	113.0971, 139.1128, 219.1390, 203.1079	C7H13O, C9H15O, C14H19O2, C13H15O2

### Sheet: TableS1.2_oxPC std
ID_fatty acyl level	ID_modification type level	ID_modification position level	Neutral formula	Neutral theoretical mass	Adduct	Ion formula	Ion theoretical mass	Ion measured mass	Δppm	RT	Unoxidized FA fragment (m/z and ion formula)		Oxidized FA fragment (m/z and ion formula)		Modification type-specific fragments (m/z and ion formula)		Modification position-specific fragments (m/z and ion formula)
PC(16:0/8:1<2O>)	PC(16:0/8:0<COOH>)	PC(16:0/8:0<COOH{8}>)	C32H62O10NP	651.411	[M-H]-	C32H61O10NP	650.404	650.404	0.835327	7.4	255.233	C16H31O2	187.097	C9H15O4	111.081	C7H11O	NA	NA
PC(16:0/9:1<2O>)	PC(16:0/9:0<COOH>)	PC(16:0/9:0<COOH{9}>)	C33H64O10NP	665.427	[M-H]-	C33H63O10NP	664.42	664.42	0.591795	7.7	255.232	C16H31O2	201.113	C10H17O4	125.096	C8H13O	NA	NA
PC(16:0/8:1<O>)	PC(16:0/8:0<oxo>)	PC(16:0/8:0<oxo{8}>)	C32H62O9NP	635.416	[M+HCOO]-	C33H63O11NP	680.414	680.414	0.115518	8.04	255.232	C16H31O2	157.086	C8H13O3	171.102	C9H15O3	NA	NA
PC(16:0/9:1<O>)	PC(16:0/9:0<oxo>)	PC(16:0/9:0<oxo{9}>)	C33H64O9NP	649.432	[M+HCOO]-	C34H65O11NP	694.43	694.43	-0.246821	8.5	255.233	C16H31O2	171.102	C9H15O3	185.118	C10H17O3	NA	NA
PC(16:0/10:2<O>)	PC(16:0/10:1<oxo>)	PC(16:0/10:1<oxo{10}>)	C34H64O9NP	661.432	[M+HCOO]-	C35H65O11NP	706.43	706.43	0.0404853	8.5	255.233	C16H31O2	183.102	C10H15O3	197.118	C11H17O3	NA	NA
PC(16:0/11:2<O>)	PC(16:0/11:1<oxo>)	PC(16:0/11:1<oxo{11}>)	C35H66O9NP	675.448	[M+HCOO]-	C36H67O11NP	720.446	720.446	0.10896	8.7	255.232	C16H31O2	197.118	C11H17O3	211.133	C12H19O3	NA	NA
PC(16:0/11:2<2O>)	PC(16:0/11:1<oxo,OH>)	PC(16:0/11:1<oxo{11},OH>)	C35H66O10NP	691.442	[M+HCOO]-	C36H67O12NP	736.441	736.44	-0.320596	7.3	255.232	C16H31O2	213.113	C11H17O4	195.102	C11H15O3	NA	NA
PC(16:0/12:2<2O>)	PC(16:0/12:1<oxo,OH>)	PC(16:0/12:1<oxo{12},OH>)	C36H68O10NP	705.458	[M+HCOO]-	C37H69O12NP	750.456	750.456	-0.381368	7.6	255.232	C16H31O2	227.128	C12H19O4	241.1439; 209.1177	C13H21O4; C12H17O3	NA	NA
PC(16:0/18:3<O>)	PC(16:0/18:2<oxo>)	PC(16:0/18:2<oxo{13}>)	C42H78O9NP	771.541	[M+HCOO]-	C43H79O11NP	816.54	816.542	2.54501	13.3	255.233	C16H31O2	293.213	C18H29O3	307.228	C19H31O3	113.0973; 179.1080; 195.1392	C7H13O; C11H15O2; C12H19O2
PC(16:0/18:3<O>)	PC(16:0/18:2<oxo>)	PC(16:0/18:2<oxo{11}>)	C42H78O9NP	771.541	[M+HCOO]-	C43H79O11NP	816.54	816.542	2.54501	13.9	255.233	C16H31O2	293.213	C18H29O3	307.228	C19H31O3	197.119	C11H17O3
PC(16:0/18:3<O>)	PC(16:0/18:2<oxo>)	PC(16:0/18:2<oxo{9}>)	C42H78O9NP	771.541	[M+HCOO]-	C43H79O11NP	816.54	816.542	2.54501	13.9	255.233	C16H31O2	293.213	C18H29O3	307.228	C19H31O3	125.0973; 185.1185	C8H13O; C10H17O3
PC(16:0/18:2<O>)	PC(16:0/18:2<OH>)	PC(16:0/18:2<OH{14}>)	C42H80O9NP	773.557	[M+HCOO]-	C43H81O11NP	818.555	818.557	1.50033	12.8	255.233	C16H31O2	295.228	C18H31O3	277.218	C18H29O2	209.155	C13H21O2
PC(16:0/18:2<O>)	PC(16:0/18:2<OH>)	PC(16:0/18:2<OH{13}>)	C42H80O9NP	773.557	[M+HCOO]-	C43H81O11NP	818.555	818.556	1.37816	13.1	255.233	C16H31O2	295.228	C18H31O3	277.217	C18H29O2	195.139	C12H19O2
PC(16:0/18:2<O>)	PC(16:0/18:2<OH>)	PC(16:0/18:2<OH{9}>)	C42H80O9NP	773.557	[M+HCOO]-	C43H81O11NP	818.555	818.556	1.25599	13.6	255.233	C16H31O2	295.228	C18H31O3	277.217	C18H29O2	171.103	C9H15O3
PC(16:0/18:2<O>)	PC(16:0/18:1<ep>)	PC(16:0/18:1<ep{12-13}>)	C42H80O9NP	773.557	[M+HCOO]-	C43H81O11NP	818.555	818.556	0.278662	14.4	255.233	C16H31O2	295.228	C18H31O3	277.217	C18H29O2	113.0971; 183.1388; 195.1391	C7H13O; C11H19O2; C12H19O2
PC(16:0/18:2<O>)	PC(16:0/18:1<ep>)	PC(16:0/18:1<ep{9-10}>)	C42H80O9NP	773.557	[M+HCOO]-	C43H81O11NP	818.555	818.555	-0.454337	14.8	255.233	C16H31O2	295.228	C18H31O3	277.217	C18H29O2	171.103	C9H15O3
PC(16:0/18:3<2O>)	PC(16:0/18:1<oxo,ep>)	PC(16:0/18:1<oxo{13},ep{9-10}>)	C42H78O10NP	787.536	[M+HCOO]-	C43H79O12NP	832.535	832.535	0.316503	11.8	255.233	C16H31O2	309.208	C18H29O4	291.1971; 323.2237; 247.2072	C18H27O3; C19H31O4; C17H27O	137.0973; 155.1079; 171.1029; 193.1236	C9H13O; C9H15O2; C9H15O3; C12H17O2
PC(16:0/18:3<2O>)	PC(16:0/18:2<oxo,O>)	PC(16:0/18:2<oxo{11},O>)	C42H78O10NP	787.536	[M+HCOO]-	C43H79O12NP	832.535	832.535	1.15731	12	255.233	C16H31O2	291.197	C18H27O3	309.2076; 323.2231; 247.2071	C18H29O4; C19H31O4; C17H27O	125.0973; 165.1288; 209.1186	C8H13O; C11H17O; C12H17O3
PC(16:0/18:3<2O>)	PC(16:0/18:1<oxo,ep>)	PC(16:0/18:2<oxo{9},ep{12-13}>)	C42H78O10NP	787.536	[M+HCOO]-	C43H79O12NP	832.535	832.535	1.15731	12.7	255.233	C16H31O2	309.208	C18H29O4	291.1970; 323.2229; 247.2071	C18H27O3; C19H31O4; C17H27O	125.0973; 171.1028; 185.1186; 209.1187	C8H13O; C9H15O3; C10H17O3; C12H17O3
PC(16:0/18:2<2O>)	PC(16:0/18:2<OH,O>)	PC(16:0/18:2<OH{9},O{12}>)	C42H80O10NP	789.552	[M+HCOO]-	C43H81O12NP	834.55	834.551	0.974777	11.6	255.233	C16H31O2	311.223	C18H31O4	293.213	C18H29O3	113.0972; 139.1129; 171.1029; 193.1238; 211.1344	C7H13O; C9H15O; C9H15O3; C12H17O2; C12H19O2
PC(16:0/18:2<2O>)	PC(16:0/18:2<OOH>)	PC(16:0/18:2<OOH{13}>)	C42H80O10NP	789.552	[M+HCOO]-	C43H81O12NP	834.55	834.553	3.73075	13.2	255.233	C16H31O2	293.213	C18H29O3	307.2282; 311.2237; 275.2023; 249.2229	C19H31O3; C18H31O4; C18H27O2; C17H29O	113.0972; 195.1392; 205.1229; 223.1343	C7H13O; C12H19O2; C13H17O2; C13H19O3
PC(16:0/18:2<2O>)	PC(16:0/18:2<OOH>)	PC(16:0/18:2<OOH{9}>)	C42H80O10NP	789.552	[M+HCOO]-	C43H81O12NP	834.55	834.553	3.61093	13.6	255.233	C16H31O2	293.213	C18H29O3	307.2279; 311.2223; 275.2008	C19H31O3; C18H31O4; C18H27O2	125.0973; 185.1184	C8H13O; C10H17O3
PC(16:0/18:2<2O>)	PC(16:0/18:0<2ep>)	PC(16:0/18:0<2ep{9-10,12-13}>)	C42H80O10NP	789.552	[M+HCOO]-	C43H81O12NP	834.55	834.553	3.61093	15.1	255.234	C16H31O2	311.224	C18H31O4	293.213	C18H29O3	113.0973; 171.1031	C7H13O; C9H15O3

### Sheet: TableS1.3_oxCE std
ID_fatty acyl level	ID_modification type level	ID_modification position level	Neutral formula	Neutral theoretical mass	Adduct	Ion formula	Ion theoretical mass	Ion measured mass	Δppm	RT	Oxidized FA fragment (m/z and ion formula)		Modification type-specific fragments (m/z and ion formula)		Modification position-specific fragments (m/z and ion formula)		Cholesterol-specific fragments (m/z and ion formula)
CE(8:1<O>)	CE(8:0<oxo>)	CE(8:0<oxo{8}>)	C35H58O3	526.439	[M+Na]+	C35H58O3Na	549.428	549.429	1.7895	19	181.083	C8H14O3 Na	NA	NA	NA	NA	369.351	C27H45
CE(9:1<O>)	CE(9:0<oxo>)	CE(9:0<oxo{9}>)	C36H60O3	540.454	[M+Na]+	C36H60O3Na	563.443	563.444	1.7748	19.28	195.099	C9H16O3Na	NA	NA	NA	NA	369.352	C27H45
CE(8:1<2O>)	CE(8:0<O,oxo>)	CE(8:0<O,oxo{Chol}>)	C35H58O4	542.434	[M+Na]+	C35H58O4Na	565.423	565.423	1.23801	13.8	183.099	C8H16O3Na	NA	NA	NA	NA	405.313	C27H42ONa
CE(8:1<2O>)	CE(8:0<O,oxo>)	CE(8:0<oxo{8},O{Chol}>)	C35H58O4	542.434	[M+Na]+	C35H58O4Na	565.423	565.423	1.06115	15.5	181.083	C8H14O3Na	NA	NA	NA	NA	407.328	C27H44ONa
CE(8:1<2O>)	CE(8:0<OH,oxo>)	CE(8:0<OH,oxo{8}>)	C35H58O4	542.434	[M+Na]+	C35H58O4Na	565.423	565.423	0.353718	17.1	197.078	C8H14O4Na	179.068	C8H12O3Na	NA	NA	369.352	C27H45
CE(10:1<O>)	CE(10:0<oxo>)	CE(10:0<oxo{10}>)	C37H62O3	554.47	[M+Na]+	C37H62O3Na	577.458	577.46	4.15615	20.15	209.115	C10H18O3Na	NA	NA	NA	NA	369.352	C27H45
CE(9:1<2O>)	CE(9:0<oxo,OH>)	CE(9:0<oxo{9},OH{Chol}>)	C36H60O4	556.449	[M+Na]+	C36H60O4Na	579.438	579.439	1.55323	16.2	195.099	C9H16O3Na	NA	NA	301.141	C16H22O4Na	407.3305; 367.3372	C27H44ONa; C27H43
CE(9:1<2O>)	CE(9:0<COOH>)	CE(9:0<COOH{9}>)	C36H60O4	556.449	[M+Na]+	C36H60O4Na	579.438	579.439	1.03549	18.5	211.094	C9H16O4Na	NA	NA	301.141	C16H22O4Na	369.351	C27H45
CE(11:2<O>)	CE(11:1<oxo>)	CE(11:1<oxo{11}>)	C38H62O3	566.47	[M+Na]+	C38H62O3Na	589.459	589.459	-0.368134	19.7	221.115	C11H18O3Na	199.13	C9H20O3Na	NA	NA	369.352	C27H45
CE(11:2<2O>)	CE(11:1<O,oxo>)	CE(11:1<O{Chol},oxo{11}>)	C38H62O4	582.465	[M+Na]+	C38H62O4Na	605.453	605.454	1.48649	16.7	221.115	C11H18O3Na	NA	NA	NA	NA	NA	NA
CE(11:2<2O>)	CE(11:1<O,oxo>)	CE(11:1<O{Chol},oxo{11}>)	C38H62O4	582.465	[M+Na]+	C38H62O4Na	605.453	605.455	1.65165	17	221.114	C11H18O3Na	NA	NA	NA	NA	367.336	C27H43
CE(11:2<2O>)	CE(11:1<O,oxo>)	CE(11:1<O,oxo{11}>)	C38H62O4	582.465	[M+Na]+	C38H62O4Na	605.453	605.455	1.65165	17	237.109	C11H18O3Na	NA	NA	NA	NA	NA	NA
CE(11:2<2O>)	CE(11:1<O,oxo>)	CE(11:1<O{9},oxo{11}>)	C38H62O6	582.465	[M+Na]+	C38H62O4Na	605.453	605.455	1.65165	18.7	237.109	C11H18O4Na	NA	NA	195.099	C9H16O3Na	369.351	C27H45
CE(11:2<2O>)	CE(11:1<O,oxo>)	CE(11:1<O{9},oxo{11}>)	C38H62O7	582.465	[M+Na]+	C38H62O4Na	605.453	605.455	2.31232	19.2	237.109	C11H18O4Na	NA	NA	195.099	C9H16O3Na	NA	NA
CE(12:3<2O>)	CE(12:2<COOH>)	CE(12:2<COOH{12}>)	C39H62O4	594.465	[M+Na]+	C39H62O4Na	617.454	617.455	1.13369	17.9-18.6	249.109	C12H18O4Na	NA	NA	NA	NA	369.352	C27H45
CE(12:2<2O>)	CE(12:1<COOH>)	CE(12:1<COOH{12}>)	C39H64O4	596.48	[M+Na]+	C39H64O4Na	619.47	619.471	1.29143	18.08	251.125	C12H20O4Na	NA	NA	NA	NA	369.352	C27H45
CE(13:3<2O>)	CE(13:2<COOH>)	CE(13:2<COOH{13}>)	C40H64O4	608.48	[M+Na]+	C40H64O4Na	631.471	631.47	-0.950163	17.7-20.4	263.125	C13H20O4Na	NA	NA	NA	NA	369.352	C27H45
CE(18:3<O>)	CE(18:2<oxo>)	NA	C45H74O3	662.564	[M+Na]+	C45H74O3Na	685.553	685.554	1.45868	22.2-22.9	317.208	C18H30O3Na	NA	NA	NA	NA	NA	NA
CE(18:2<O>)	CE(18:2<OH>)	CE(18:2<OH{13}>)	C45H76O3	664.579	[M+Na]+	C45H76O3Na	687.569	687.568	-0.87264	21.87	319.224	C18H32O3Na	301.213	C18H30O2Na	219.1344; 247.1301	C12H20O2Na; C13H20O3Na	369.351	C27H45
CE(18:2<O>)	CE(18:2<OH>)	NA	C45H76O3	664.579	[M+Na]+	C45H76O3Na	687.569	687.569	1.16352	22.07	319.224	C18H32O3Na	301.214	C18H30O2Na	179	C13H23	369.352	C27H45
CE(18:2<O>)	CE(18:2<ep>)	NA	C45H76O3	664.579	[M+Na]+	C45H76O3Na	687.569	687.569	0.14544	22.7-23.6	319.224	C18H32O3Na	no water loss	NA	NA	NA	NA	NA
CE(18:3<2O>)	CE(18:2<oxo,OH>)	CE(18:2<oxo{Chol},O>)	C45H74O4	678.559	[M+Na]+	C45H74O4Na	701.548	701.549	0.855252	19.26	333.204	C18H30O4Na	317.208	C18H30O3Na	NA	NA	369.352	C27H45
CE(18:3<2O>)	CE(18:2<oxo,O>)	CE(18:2<oxo{Chol},ep>)	C45H74O4	678.559	[M+Na]+	C45H74O4Na	701.548	701.549	0.855252	19.26	319.224	C18H32O3Na	NA	NA	NA	NA	405.313	C27H42ONa
CE(18:3<2O>)	CE(18:2<oxo,O>)	NA	C45H74O4	678.559	[M+Na]+	C45H74O4Na	701.548	701.549	1.28288	20.6-21.7	333.204	C18H30O4Na	NA	NA	NA	NA	369.352	C27H45
CE(18:2<2O>)	CE(18:2<2OH>)	NA	C45H76O4	680.574	[M+Na]+	C45H76O4Na	703.564	703.564	0.142134	19.1-19.4	335.219	C18H32O4Na	317.209	C18H30O3Na	299.199	C18H28O2Na	NA	NA
CE(18:2<2O>)	CE(18:2<OH,O>)	CE(18:2<OH,O{Chol}>)	C45H76O4	680.574	[M+Na]+	C45H76O4Na	703.564	703.564	0.142134	19.44	319.225	C18H32O3Na	301.215	C18H30O2Na	NA	NA	NA	NA
CE(18:2<2O>)	CE(18:2<2OH>)	NA	C45H76O4	680.574	[M+Na]+	C45H76O4Na	703.564	703.564	0.142134	19.54	335.219	C18H32O4Na	317.209	C18H30O3Na	NA	NA	NA	NA
CE(18:2<2O>)	CE(18:2<2O>)	CE(18:2<O,O{Chol}>)	C45H76O4	680.574	[M+Na]+	C45H76O4Na	703.564	703.564	0.142134	19.54	319.225	C18H32O3Na	no water loss	NA	NA	NA	NA	NA
CE(18:2<2O>)	CE(18:2<2O>)	CE(18:2<2O{Chol}>)	C45H76O4	680.574	[M+Na]+	C45H76O4Na	703.564	703.564	0.142134	19.54	NA	NA	NA	NA	NA	NA	423.324	C27H44O2Na
CE(18:2<2O>)	CE(18:2<ep,O>)	CE(18:2<ep,O{Chol}>)	C45H76O4	680.574	[M+Na]+	C45H76O4Na	703.564	703.564	0.142134	19.7	319.224	C18 H32 O3 Na	NA	NA	NA	NA	NA	NA
CE(18:2<2O>)	CE(18:2<OH,O>)	NA	C45H76O4	680.574	[M+Na]+	C45H76O4Na	703.564	703.564	0.142134	19.7	335.219	C18H32O4Na	317.208	C18H30O3Na	NA	NA	NA	NA
CE(18:2<2O>)	CE(18:2<OH,O>)	CE(18:2<OH,O{10}>)	C45H76O4	680.574	[M+Na]+	C45H76O4Na	703.564	703.564	0.994935	20.39	335.22	C18H32O4Na	317.2090 (low abundant)	C18H30O3Na	225.1100; 207.0994	C10H18O4Na; C10H16O3Na	369.353	C27H45
CE(18:2<2O>)	CE(18:2<2ep>)	CE(18:2<ep,O{13}>)	C45H76O4	680.574	[M+Na]+	C45H76O4Na	703.564	703.564	0.710668	21.1-21.4	335.218	C18H32O4Na	317.2081 (low abundant)	C18H30O3Na	247.13	C13H20O3Na	NA	NA
CE(18:2<2O>)	CE(18:2<OOH>)	CE(18:2<OOH{14}>)	C45H76O4	680.574	[M+Na]+	C45H76O4Na	703.564	703.564	1.2792	21.73	335.219	C18H32O4Na	317.209	C18H30O3Na	261.146	C14H22O3Na	369.352	C27H45
CE(18:2<2O>)	CE(18:2<OOH>)	CE(18:2<OOH{13}>)	C45H76O4	680.574	[M+Na]+	C45H76O4Na	703.564	703.564	1.2792	21.73	335.219	C18H32O4Na	317.209	C18H30O3Na	247.13	C13H20O3Na	369.352	C27H45
CE(18:2<2O>)	CE(18:2<OOH>)	CE(18:2<OOH{9}>)	C45H76O4	680.574	[M+Na]+	C45H76O4Na	703.564	703.564	1.2792	21.73	335.219	C18H32O4Na	317.209	C18H30O3Na	195.099	C9H16O3Na	369.352	C27H45
CE(18:2<2O>)	CE(18:2<OOH>)	CE(18:2<OOH{13}>)	C45H76O4	680.574	[M+Na]+	C45H76O4Na	703.564	703.564	0.710668	21.9	335.219	C18H32O4Na	317.207	C18H30O3Na	247.13	C13H20O3Na	NA	NA

### Sheet: TableS1.4_oxTG std
ID_fatty acyl level	ID_modification type level	ID_modification position level	Neutral formula	Neutral theoretical mass	Adduct	Ion formula	Ion theoretical mass	Ion measured mass	Δppm	RT	Oxidized FA fragment (m/z and ion formula)		Modification type-specific fragments (m/z and ion formula)		Modification position-specific fragments (m/z and ion formula)
TG(16:0/16:0/18:3<O>)	TG(16:0/16:0/18:2<oxo>)	NA	C53H96O7	844.716	[M+Na]+	C53H96O7Na	867.705	867.706	1.12204	21.94, 22.1	317.209	C18H30O3Na	277.217	C18H29O2	NA	NA
TG(16:0/16:0/18:2<O>)	TG(16:0/16:0/18:2<OH>)	NA	C53H98O7	846.731	[M+Na]+	C53H98O7Na	869.72	869.721	0.717012	21.7	319.224	C18H32O3Na	301.213	C18H30O2Na	NA	NA
TG(16:0/16:0/18:2<O>)	TG(16:0/16:0/18:2<ep>)	NA	C53H98O7	846.731	[M+Na]+	C53H98O7Na	869.72	869.721	0.372074	22.7	319.224	C18H32O3Na	*very low abundant H2O loss	NA	NA	NA
TG(16:0/16:0/18:3<2O>)	TG(16:0/16:0/18:3<OH,O>)	NA	C53H96O8	860.711	[M+Na]+	C53H96O8Na	883.7	883.701	0.97205	19.97, 20.9	333.203	C18H30O4Na	315.192	C18H28O3Na	NA
TG(16:0/16:0/18:2<2O>)	TG(16:0/16:0/18:2<OH,O>)	NA	C53H98O8	862.726	[M+Na]+	C53H98O8Na	885.715	885.719	3.73596	20.3	335.219	C18H32O4Na	317.209	C18H30O3Na	NA	NA
TG(16:0/16:0/18:2<2O>)	TG(16:0/16:0/18:2<OH,O>)	TG(16:0/16:0/18:2<OH,O{10}>)	C53H98O8	862.726	[M+Na]+	C53H98O8Na	885.715	885.717	1.365	20.6	335.219	C18H32O4Na	317.209	C18H30O3Na	225.109	C10H18O4Na
TG(16:0/16:0/18:2<2O>)	TG(16:0/16:0/18:2<OOH>)	TG(16:0/16:0/18:2<OOH{13}>)	C53H98O8	862.726	[M+Na]+	C53H98O8Na	885.715	885.715	-0.667257	21.2, 21.6	335.219	C18H32O4Na	317.209	C18H30O3Na	247.13	C13H20O3Na
TG(16:0/16:0/18:2<2O>)	TG(16:0/16:0/18:2<OOH>)	TG(16:0/16:0/18:2<OOH{14}>)	C53H98O8	862.726	[M+Na]+	C53H98O8Na	885.715	885.715	-0.667257	21.2	335.219	C18H32O4Na	317.209	C18H30O3Na	261.146	C14H22O3Na
TG(16:0/16:0/18:2<2O>)	TG(16:0/16:0/18:2<OOH>)	TG(16:0/16:0/18:2<OOH{9}>)	C53H98O8	862.726	[M+Na]+	C53H98O8Na	885.715	885.716	0.123064	21.6	335.219	C18H32O4Na	317.208	C18H30O3Na	195.099	C9H16O3Na
