## Supplementary material for "Epilipidomics platform for holistic profiling of oxidized complex lipids in blood plasma of obese individuals": TableS2

### Sheet: TableS2.1_oxPC
ID_fatty acyl level	ID_modification type level	ID_modification position level	Neutral formula	Neutral theoretical mass	Adduct	Ion formula	Ion theoretical mass	Ion measured mass	Δppm	RT	Unoxidized FA fragment (m/z and ion formula)		Oxidized FA fragment (m/z and ion formula)		Modification type-specific fragments (m/z and ion formula)		Modification position-specific fragments (m/z and ion formula)
PC(16:0_9:1<2O>)	PC(16:0_9:0<COOH>)	PC(16:0_9:0<COOH{9}>)	C33H64O10NP	665.427	[M-H]-	C33H63O10NP	664.42	664.419	-1.06379	7.04	255.232	C16H31O2	201.112	C10H17O4	NA	NA	NA	NA
PC(16:0_9:1<2O>)	PC(16:0_9:0<COOH>)	PC(16:0_9:0<COOH{9}>)	C33H64O10NP	665.427	[M-H]-	C33H63O10NP	664.42	664.419	-1.06379	7.18	255.232	C16H31O2	201.112	C10H17O4	NA	NA	NA	NA
PC(16:0_9:1<O>)	PC(16:0_9:0<oxo>)	PC(16:0_9:0<oxo{9}>)	C33H64O9NP	649.432	[M+HCOO]-	C34H65O11NP	694.43	694.43	-0.534827	7.8	255.232	C16H31O2	171.102	C9H15O3	NA	NA	NA	NA
PC(16:0_18:3<O>)	PC(16:0_18:2<oxo>)	PC(16:0_18:2<oxo{13}>)	C42H78O9NP	771.541	[M+HCOO]-	C43H79O11NP	816.54	816.54	0.218116	12.08	255.232	C16H31O2	293.212	C18H29O3	307.227	C19H31O3	113.096	C7H13O
PC(16:0_18:3<O>)	PC(16:0_18:2<oxo>)	PC(16:0_18:2<oxo{9}>)	C42H78O9NP	771.541	[M+HCOO]-	C43H79O11NP	816.54	816.539	-1.2515	12.52	255.232	C16H31O2	293.211	C18H29O3	307.227	C19H31O3	185.118	C10H17O3
PC(16:0_18:2<O>)	PC(16:0_18:2<OH>)	PC(16:0_18:2<OH{13}>)	C42H80O9NP	773.557	[M+HCOO]-	C43H81O11NP	818.555	818.555	-0.454337	11.65	255.232	C16H31O2	295.227	C18H31O3	277.217	C18H29O2	195.137	C12H19O2
PC(16:0_18:2<O>)	PC(16:0_18:2<OH>)	PC(16:0_18:2<OH{14}>)	C42H80O9NP	773.557	[M+HCOO]-	C43H81O11NP	818.555	818.555	-0.454337	11.65	255.232	C16H31O2	295.227	C18H31O3	277.217	C18H29O2	209.153	C13H21O2
PC(16:0_18:2<O>)	PC(16:0_18:2<OH>)	PC(16:0_18:2<OH{13}>)	C42H80O9NP	773.557	[M+HCOO]-	C43H81O11NP	818.555	818.554	-0.943003	11.93	255.232	C16H31O2	295.227	C18H31O3	277.216	C18H29O2	195.1374; 113.0959	C12H19O2; C7H13O
PC(16:0_18:2<O>)	PC(16:0_18:2<ep>)	PC(16:0_18:2<ep{12,13}>)	C42H80O9NP	773.557	[M+HCOO]-	C43H81O11NP	818.555	818.555	0.156495	12.94	255.232	C16H31O2	295.227	C18H31O3	277.216	C18H29O2	195.1377; 183.1378; 155.1428; 125.0959; 113.0960	C12H19O2; C11H19O2; C10H19O; C8H13O; C7H13O
PC(16:0_18:2<O>)	PC(16:0_18:2<ep>)	PC(16:0_18:2<ep{9,10}>)	C42H80O9NP	773.557	[M+HCOO]-	C43H81O11NP	818.555	818.554	-0.943003	13.05	255.232	C16H31O2	295.227	C18H31O3	277.217	C18H29O2	195.1374; 181.1217; 171.1012; 151.1114; 141.1275; 125.0957; 113.0959	C12H19O2; C11H17O2; C9H15O3; C10H15O; C9H17O; C8H13O; C7H13O
PC(16:0_18:4<2O>)	PC(16:0_18:2<2oxo>)	PC(16:0_18:2<oxo{9},oxo>)	C42H76O10NP	785.521	[M+HCOO]-	C43H77O12NP	830.519	830.517	-2.03054	9.82	255.231	C16H31O2	307.19	C18H27O4	321.205	C19H29O4	125.096	C8H13O
PC(16:0_18:3<2O>)	PC(16:0_18:2<oxo,OH>)	PC(16:0_18:2<oxo{12},OH[9}>)	C42H78O10NP	787.536	[M+HCOO]-	C43H79O12NP	832.535	832.534	-1.12488	10.75	255.232	C16H31O2	309.206	C18H29O4	291.1960; 323.2220	C18H27O3; C19H31O4	83.0490; 137.0957; 155.1061; 171.1010; 193.1217; 211.1323	C5H7O; C9H13O; C9H15O2; C9H15O3; C12H17O2; C12H19O3
PC(16:0_18:3<2O>)	PC(16:0_18:2<oxo,OH>)	PC(16:0_18:2<oxo{9},OH{12}>)	C42H78O10NP	787.536	[M+HCOO]-	C43H79O12NP	832.535	832.534	-0.884648	10.96	255.232	C16H31O2	309.206	C18H29O4	291.1955; 323.2212	C18H27O3; C19H31O5	83.0490; 137.0957; 165.1268; 209.1166	C5H7O; C9H13O; C11H17O; C12H17O3
PC(16:0_18:3<2O>)	PC(16:0_18:2<oxo,OH>)	NA	C42H78O10NP	787.536	[M+HCOO]-	C43H79O12NP	832.535	832.534	-1.12488	11.31	255.232	C16H31O2	309.206	C18H29O4	291.1954; 323.2214	C18H27O3; C19H31O7	185.1167; 171.1010; 155.1060	C10H17O3; C9H15O3; C9H15O2
PC(16:0_18:2<2O>)	PC(16:0_18:2<2OH>)	PC(16:0_18:2<2OH{9,12}>)	C42H80O10NP	789.552	[M+HCOO]-	C43H81O12NP	834.55	834.55	0.0161764	10.35	255.232	C16H31O2	311.222	C18H31O4	293.211	C18H29O3	113.0959; 139.1113; 171.1011; 211.1322	C7H13O; C9H15O; C9H15O3; C12H19O3
PC(16:0_20:5<O>)	NA	NA	C44H78O9NP	795.541	[M+HCOO]-	C45H79O11NP	840.54	840.539	-0.145026	11.12	255.232	C16H31O2	317.211	C20H29O3	NA	NA	NA	NA
PC(18:2_18:3<O>)	PC(18:2_18:2<oxo>)	PC(18:2_18:2<oxo{13}>)	C44H78O9NP	795.541	[M+HCOO]-	C45H79O11NP	840.54	840.539	-0.145026	11.12	279.232	C18H31O2	293.211	C18H29O3	307.226	C19H31O3	113.096	C7H13O
PC(18:2_18:2<O>)	PC(18:2_18:2<OH>)	PC(18:2_18:2<OH{13}>)	C44H80O9NP	797.557	[M+HCOO]-	C45H81O11NP	842.555	842.555	0.0333509	10.96	279.232	C18H31O2	295.227	C18H31O3	277.216	C18H29O2	195.137	C12H19O2
PC(16:0_20:4<O>)	PC(16:0_20:3<oxo>)	NA	C44H80O9NP	797.557	[M+HCOO]-	C45H81O11NP	842.555	842.555	0.0333509	12.51	255.232	C16H31O2	319.226	C20H31O3	333.242	C21H33O3	NA	NA
PC(18:1_18:3<O>)	PC(18:1_18:2<oxo>)	PC(18:1_18:2<oxo{10}>)	C44H80O9NP	797.557	[M+HCOO]-	C45H81O11NP	842.555	842.555	0.0333509	12.51	281.248	C18H33O2	293.211	C18H29O3	307.227	C19H31O3	185.117	C10H17O3
PC(16:0_20:4<O>)	PC(16:0_20:4<ep>)	NA	C44H80O9NP	797.557	[M+HCOO]-	C45H81O11NP	842.555	842.555	-0.0853356	12.7	255.232	C16H31O2	319.226	C20H31O3	301.216	C20H29O2	NA	NA
PC(16:0_20:4<O>)	PC(16:0_20:3<oxo>)	NA	C44H80O9NP	797.557	[M+HCOO]-	C45H81O11NP	842.555	842.555	-0.0853356	12.7	255.232	C16H31O2	319.226	C20H31O3	333.242	C21H33O3	NA	NA
PC(18:1_18:3<O>)	PC(18:1_18:2<oxo>)	NA	C44H80O9NP	797.557	[M+HCOO]-	C45H81O11NP	842.555	842.555	-0.0853356	12.7	281.248	C18H33O2	293.211	C18H29O3	307.227	C19H31O3	185.117	C10H17O3
PC(16:0_20:4<2O>)	PC(16:0_20:4<OH,ep>)	NA	C44H80O10NP	813.552	[M+HCOO]-	C45H81O12NP	858.55	858.549	-1.38198	11.17	255.23	C16H31O2	335.221	C20H31O4	317.21	C20H29O3	NA	NA
PC(18:1_18:3<2O>)	PC(18:1_18:2<oxo,OH>)	PC(18:1_18:2<oxo,OH>)	C44H80O10NP	813.552	[M+HCOO]-	C45H81O12NP	858.55	858.549	-1.38198	11.17	281.248	C18H33O2	309.206	C18H29O4	291.1943; 323.2211	C18H27O3; C19H31O4	83.0490; 137.0957; 165.1282; 209.1167	C5H7O; C9H13O; C11H17O; C12H17O3
PC(16:0_20:4<2O>)	PC(16:0_20:4<OH,ep>)	NA	C44H80O10NP	813.552	[M+HCOO]-	C45H81O12NP	858.55	858.55	0.0157242	11.41	255.232	C16H31O2	335.221	C20H31O4	317.211	C20H29O3	NA	NA
PC(18:1_18:3<2O>)	PC(18:1_18:2<oxo,OH>)	NA	C44H80O10NP	813.552	[M+HCOO]-	C45H81O12NP	858.55	858.55	0.0157242	11.41	281.248	C18H33O2	309.206	C18H29O4	291.1949; 323.2210	C18H27O3; C19H31O4	NA	NA
PC(16:0_20:5<3O>)	PC(16:0_20:4<O,2OH>)	NA	C44H78O11NP	827.531	[M+HCOO]-	C45H79O13NP	872.529	872.529	0.056044	9.61	255.231	C16H31O2	349.2	C20H29O5	331.1904; 313.1797	C20H27O4; C20H25O3	NA	NA
PC(16:0_20:4<4O>)	NA	NA	C44H80O12NP	845.542	[M+HCOO]-	C45H81O14NP	890.54	890.539	-0.915961	8.78	255.231	C16H31O2	NA	NA	NA	NA	NA	NA

### Sheet: TableS2.2_oxCE
ID_fatty acyl level	ID_modification type level	ID_modification position level	Neutral formula	Neutral theoretical mass	Adduct	Ion formula	Ion theoretical mass	Ion measured mass	Δppm	RT	Oxidized FA fragment (m/z and ion formula)		Modification type-specific fragments (m/z and ion formula)		Modification position-specific fragments (m/z and ion formula)		Cholesterol-specific fragments
CE(10:2<O>)	CE(10:1<oxo>)	CE(10:1<oxo{10}>)	C37H60O3	552.454	[M+Na]+	C37H60O3Na	575.443	575.443	-0.116258	18.1	207.099	C10H16O3Na	189.088	C10H14O2Na	NA	NA	369.351	C27H45
CE(9:1<2O>)	CE(9:0<COOH>)	CE(9:0<COOH{9}>)	C36H60O4	556.449	[M+Na]+	C36H60O4Na	579.438	579.438	0.0319275	18	211.094	C9H16O4Na	NA	NA	NA	NA	369.351	C27H45
CE(11:3<O>)	CE(11:2<oxo>)	CE(11:2<oxo{11}>)	C38H60O3	564.454	[M+Na]+	C38H60O3Na	587.443	587.443	-0.454342	19.11	219.099	C11H16O3Na	NA	NA	NA	NA	369.351	C27H45
CE(11:2<O>)	CE(11:1<oxo>)	CE(11:1<oxo{11}>)	C38H62O3	566.47	[M+Na]+	C38H62O3Na	589.458	589.459	1.18753	19.28	221.114	C11H18O3Na	NA	NA	NA	NA	369.351	C27H45
CE(11:2<O>)	CE(11:1<oxo>)	CE(11:1<oxo{11}>)	C38H62O3	566.47	[M+Na]+	C38H62O3Na	589.458	589.459	1.35718	19.4	221.115	C11H18O3Na	199.13	C9H20O3Na	NA	NA	369.351	C27H45
CE(11:4<2O>)	CE(11:3<COOH>)	CE(11:3<COOH{11}>)	C38H58O4	578.434	[M+Na]+	C38H58O4Na	601.421	601.42	-0.897874	18.03	233.075	C11H14O4Na	NA	NA	NA	NA	369.351	C27H45
CE(12:2<O>)	CE(12:1<oxo>)	CE(12:1<oxo{12}>)	C39H64O3	580.485	[M+Na]+	C39H64O3Na	603.475	603.475	0.0546833	19.85	235.13	C12H20O3Na	NA	NA	NA	NA	369.347	C27H45
CE(11:3<2O>)	CE(11:2<COOH>)	CE(11:2<COOH{11}>)	C38H62O4	582.465	[M+Na]+	C38H62O4Na	605.454	605.454	-0.217358	18.74	237.109	C11H18O4Na	NA	NA	NA	NA
CE(13:3<O>)	CE(13:2<oxo>)	CE(13:2<oxo{13}>)	C40H62O3	590.47	[M+Na]+	C40H62O3Na	613.459	613.459	-0.0277117	19.32	245.114	C13H18O3Na	NA	NA	NA	NA	369.351	C27H45
CE(18:3<O>)	CE(18:2<oxo>)	CE(18:2<oxo{Chol}>)	C45H74O3	662.564	[M+Na]+	C45H74O3Na	685.553	685.553	-0.171103	21.27	317.208	C18H30O3Na	299.197	C18H28O2Na	NA	NA	405.312	C27H42ONa
CE(18:3<O>)	CE(18:2<oxo>)	NA	C45H74O3	662.564	[M+Na]+	C45H74O3Na	685.553	685.553	-0.0252351	22.01	317.208	C18H30O3Na	NA	NA	NA	NA	369.352	C27H45
CE(18:2<O>)	CE(18:2<OH>)	NA	C45H76O3	664.579	[M+Na]+	C45H76O3Na	687.569	687.571	3.68341	20	319.187	C18H32O3Na	301.216	C18H30O2Na	NA	NA	369.351	C27H45
CE(18:2<O>)	CE(18:1<oxo>)	CE(18:1<oxo{Chol}>)	C45H76O3	664.579	[M+Na]+	C45H76O3Na	687.569	687.569	0.920054	21.02	319.222	C18H32O3Na	303.2300; 301.2144	C18H32O2Na; C18H30O2Na	NA	NA	383.3269; 369.3518	C27H43O; C27H45
CE(18:2<O>)	CE(18:2<OH>)	NA	C45H76O3	664.579	[M+Na]+	C45H76O3Na	687.569	687.569	0.920054	21.55	319.224	C18H32O3Na	301.213	C18H30O2Na	NA	NA	369.351	C27H45
CE(18:2<O>)	CE(18:2<OH>)	NA	C45H76O3	664.579	[M+Na]+	C45H76O3Na	687.569	687.569	-0.0980266	21.66	319.224	C18H32O3Na	301.213	C18H30O2Na	NA	NA	407.327	C27H44ONa
CE(18:2<O>)	CE(18:2<OH>)	NA	C45H76O3	664.579	[M+Na]+	C45H76O3Na	687.569	687.568	-0.243467	21.76	319.224	C18H32O3Na	301.214	C18H30O2Na	NA	NA	369.352	C27H45
CE(18:2<O>)	CE(18:2<OH>)	NA	C45H76O3	664.579	[M+Na]+	C45H76O3Na	687.569	687.568	-0.388907	21.89	319.222	C18H32O3Na	301.213	C18H30O2Na	NA	NA	369.351	C27H45
CE(18:2<O>)	CE(18:2<OH>)	NA	C45H76O3	664.579	[M+Na]+	C45H76O3Na	687.569	687.569	0.774614	22.28	319.224	C18H32O3Na	305.2446; 301.2139	C18H34O2Na; C18H30O2Na	NA	NA	405.313	C27H42ONa
CE(18:2<O>)	CE(18:1<oxo>)	NA	C45H76O3	664.579	[M+Na]+	C45H76O3Na	687.569	687.568	-0.534347	22.38	319.224	C18H32O3Na	NA	NA	NA	NA	369.351	C27H45
CE(18:2<O>)	CE(18:2<ep>)	NA	C45H76O3	664.579	[M+Na]+	C45H76O3Na	687.569	687.569	0.192853	22.93	319.224	C18H32O3Na	NA	NA	NA	NA	369.351	C27H45
CE(18:2<O>)	CE(18:2<ep>)	NA	C45H76O3	664.579	[M+Na]+	C45H76O3Na	687.569	687.569	0.0474134	23.04	319.224	C18H32O3Na	NA	NA	NA	NA	369.351	C27H45
CE(18:2<O>)	CE(18:2<ep>)	NA	C45H76O3	664.579	[M+Na]+	C45H76O3Na	687.569	687.569	0.192853	23.16	319.224	C18H32O3Na	301.2132 (low abundant)	C18H30O2Na	NA	NA	369.351	C27H45
CE(18:1<O>)	CE(18:1<ep>)	NA	C45H78O3	666.595	[M+Na]+	C45H78O3Na	689.584	689.584	-0.0252326	23.57	321.239	C18H34O3Na	NA	NA	NA	NA	369.351	C27H45
CE(18:4<2O>)	CE(18:2<2oxo>)	CE(18:2<oxo{Chol},oxo>)	C45H72O4	676.543	[M+Na]+	C45H72O4Na	699.532	699.532	0.168827	17.86	317.209	C18H30O3Na	299.062	C9H15O11	NA	NA	405.313	C27H42ONa
CE(18:4<2O>)	CE(18:2<2oxo>)	CE(18:2<oxo{Chol},oxo>)	C45H72O4	676.543	[M+Na]+	C45H72O4Na	699.532	699.532	-0.117078	18.07	317.208	C18H30O3Na	331.188	C18H28O4Na	NA	NA	405.312	C27H42ONa
CE(18:4<2O>)	CE(18:3<oxo,ep>)	NA	C45H72O4	676.543	[M+Na]+	C45H72O4Na	699.532	699.532	-0.117078	21.64	331.187	C18H28O4Na	NA	NA	NA	NA	369.351	C27H45
CE(18:4<2O>)	CE(18:3<oxo,ep>)	NA	C45H72O4	676.543	[M+Na]+	C45H72O4Na	699.532	699.532	-0.402984	21.76	331.187	C18H28O4Na	NA	NA	NA	NA	369.352	C27H45
CE(18:3<2O>)	CE(18:2<oxo,ep>)	CE(18:2<oxo{Chol},ep{Chol}>)	C45H74O4	678.559	[M+Na]+	C45H74O4Na	701.548	701.547	-1.18581	17.8	317.208	C18H30O3Na	301.213	C18H30O2Na	NA	NA	421.3072; 405.3123	C27H42O2Na; C27H42ONa
CE(18:3<2O>)	CE(18:1<2oxo>)	CE(18:1<2oxo{Chol}>)	C45H74O4	678.559	[M+Na]+	C45H74O4Na	701.548	701.548	0.239613	18.39	319.223	C18H32O3Na	317.208	C18H30O3Na	NA	NA	419.2911; 405.3124	C27H40O2Na; C27H42ONa
CE(18:3<2O>)	CE(18:2<oxo,ep>)	CE(18:2<oxo{Chol},ep>)	C45H74O4	678.559	[M+Na]+	C45H74O4Na	701.548	701.548	-0.0454709	18.85	333.203	C18H30O4Na	319.224	C18H32O3Na	NA	NA	405.312	C27H42ONa
CE(18:3<2O>)	CE(18:2<oxo,ep>)	NA	C45H74O4	678.559	[M+Na]+	C45H74O4Na	701.548	701.548	-0.000570168	19.1-19.3	333.203	C18H30O4Na	317.208	C18H30O3Na	NA	NA	369.351	C27H45
CE(18:3<2O>)	CE(18:2<oxo,ep>)	NA	C45H74O4	678.559	[M+Na]+	C45H74O4Na	701.548	701.548	-0.615639	20.3	333.204	C18H30O4Na	315.1921 (low abundant)	C18H28O3Na	NA	NA	369.351	C27H45
CE(18:3<2O>)	CE(18:3<OOH>)	CE(18:3<OOH{9}>)	C45H74O4	678.559	[M+Na]+	C45H74O4Na	701.548	701.548	-0.615639	20.67	333.204	C18H30O4Na	315.1920 (low abundant)	C18H28O3Na	193.084	C9H14O3Na	369.351	C27H45
CE(18:3<2O>)	CE(18:3<OOH>)	CE(18:3<OOH{12}>)	C45H74O4	678.559	[M+Na]+	C45H74O4Na	701.548	701.548	0.239613	20.79	333.204	C18H30O4Na	315.1929 (low abundant)	C18H28O3Na	233.115	C12H18O3Na	369.352	C27H45
CE(18:3<2O>)	CE(18:3<OOH>)	CE(18:3<OOH{9}>)	C45H74O4	678.559	[M+Na]+	C45H74O4Na	701.548	701.548	0.239613	20.79	333.204	C18H30O4Na	315.1929 (low abundant)	C18H28O3Na	233.115	C12H18O3Na	369.352	C27H45
CE(18:3<2O>)	CE(18:3<2ep>)	NA	C45H74O4	678.559	[M+Na]+	C45H74O4Na	701.548	701.548	-0.473097	21.1	333.203	C18H30O4Na	NA	NA	NA	NA	369.351	C27H45
CE(18:3<2O>)	CE(18:3<2ep>)	NA	C45H74O4	678.559	[M+Na]+	C45H74O4Na	701.548	701.548	-0.188013	21.2	333.203	C18H30O4Na	NA	NA	305.208	C17H30O3Na	369.351	C27H45
CE(18:2<2O>)	CE(18:2<2OH>)	CE(18:2<2OH{Chol}>)	C45H76O4	680.574	[M+Na]+	C45H76O4Na	703.564	703.565	1.87332	18.55	335.182	C18H32O4Na	319.224	C18H32O3Na	NA	NA	423.3219; 405.3055	C27H44O2Na; C27H42ONa
CE(18:2<2O>)	CE(18:2<2OH>)	NA	C45H76O4	680.574	[M+Na]+	C45H76O4Na	703.564	703.565	1.87332	18.55	335.182	C18H32O4Na	319.224	C18H32O3Na	NA	NA	369.352	C27H45
CE(18:2<2O>)	CE(18:2<2OH>)	NA	C45H76O4	680.574	[M+Na]+	C45H76O4Na	703.564	703.563	-0.54295	19.5	335.219	C18H32O4Na	317.2082; 299.1983 (low abundants)	C18H30O3Na; C18H28O2Na	NA	NA	369.352	C27H45
CE(18:2<2O>)	CE(18:2<2OH>)	CE(18:2<OH{9},OH>)	C45H76O4	680.574	[M+Na]+	C45H76O4Na	703.564	703.563	-0.827217	19.91	335.219	C18H32O4Na	317.2076; 299.1988 (low abundants)	C18H30O3Na; C18H28O2Na	195.099	C9H16O3Na	369.351	C27H45
CE(18:2<2O>)	CE(18:2<2OH>)	CE(18:2<OH{12},OH>)	C45H76O4	680.574	[M+Na]+	C45H76O4Na	703.564	703.563	-0.827217	19.91	335.219	C18H32O4Na	317.2076; 299.1988 (low abundants)	C18H30O3Na; C18H28O2Na	235.129	C12H20O3Na	369.351	C27H45
CE(18:2<2O>)	CE(18:2<2OH>)	CE(18:2<OH{10},OH>)	C45H76O4	680.574	[M+Na]+	C45H76O4Na	703.564	703.563	-0.54295	20	335.218	C18H32O4Na	317.208	C18H30O3Na	225.1092; 207.0985; 153.0883	C10H18O4Na; C10H16O3Na; C7H14O2Na	369.351	C27H45
CE(18:2<2O>)	CE(18:2<2OH>)	CE(18:2<OH{9},OH>)	C45H76O4	680.574	[M+Na]+	C45H76O4Na	703.564	703.563	-0.54295	20.16	335.218	C18H32O4Na	317.208	C18H30O3Na	195.099	C9H16O3Na	369.352	C27H45
CE(18:2<2O>)	CE(18:2<2OH>)	CE(18:2<OH{11},OH>)	C45H76O4	680.574	[M+Na]+	C45H76O4Na	703.564	703.563	-0.54295	20.16	335.218	C18H32O4Na	317.208	C18H30O3Na	221.114	C11H18O3Na	369.352	C27H45
CE(18:2<2O>)	CE(18:2<OOH>)	CE(18:2<OOH{9}>)	C45H76O4	680.574	[M+Na]+	C45H76O4Na	703.564	703.563	-1.11148	20.59	335.219	C18H32O4Na	317.208	C18H30O3Na	195.099	C9H16O3Na	369.351	C27H45
CE(18:2<2O>)	CE(18:2<OOH>)	CE(18:2<OOH{12}>)	C45H76O4	680.574	[M+Na]+	C45H76O4Na	703.564	703.563	-1.11148	20.59	335.219	C18H32O4Na	317.208	C18H30O3Na	235.103	C12H20O3Na	369.351	C27H45
CE(18:2<2O>)	CE(18:2<OOH>)	CE(18:2<OOH{13}>)	C45H76O4	680.574	[M+Na]+	C45H76O4Na	703.564	703.563	-0.11655	21.39	335.219	C18H32O4Na	317.208	C18H30O3Na	247.13	C13H20O3Na	369.3517; 407.3275	C27H45; C27H44ONa
CE(18:2<2O>)	CE(18:2<OOH>)	CE(18:2<OOH{13}>)	C45H76O4	680.574	[M+Na]+	C45H76O4Na	703.564	703.563	-0.685084	21.53	335.219	C18H32O4Na	319.2243; 317.2080	C18H32O3Na; C18H30O3Na	247.13	C13H20O3Na	369.3514; 407.3297	C27H45; C27H44ONa
CE(18:1<2O>)	CE(18:2<2OH>)	CE(18:2<OH{Chol},OH>)	C45H78O4	682.59	[M+Na]+	C45H78O4Na	705.579	705.58	1.37192	18	321.239	C18H34O3Na	NA	NA	NA	NA	383.329	C27H43O
CE(18:1<2O>)	CE(18:2<2ep>)	NA	C45H78O4	682.59	[M+Na]+	C45H78O4Na	705.579	705.579	-0.00113382	20.88	337.234	C18H34O4Na	NA	NA	NA	NA
CE(18:3<3O>)	CE(18:3<OH,2ep>)	CE(18:3<2ep{Chol},OH>)	C45H74O5	694.554	[M+Na]+	C45H74O5Na	717.543	717.543	-0.204169	17.8	349.197	C18H30O5Na	333.2026; 317.2078	C18H30O4Na; C18H30O3Na	237.1089; 207.0998; 195.0979	C12H18O3Na; C10H16O3Na; C9H16O3Na	407.33	C27H44ONa
CE(18:2<3O>)	CE(18:1<oxo,OOH>)	CE(18:1<oxo,OOH{9}>)	C45H76O5	696.569	[M+Na]+	C45H76O5Na	719.558	719.559	0.282673	17.7	335.219	C18H32O4Na	351.213	C18H32O5Na	195.099	C9H16O3Na	437.304	C27H42O3Na
CE(18:2<3O>)	CE(18:1<oxo,OOH>)	CE(18:1<oxo,OOH{12}>)	C45H76O5	696.569	[M+Na]+	C45H76O5Na	719.558	719.559	0.282673	17.7	335.219	C18H32O4Na	351.213	C18H32O5Na	235.13	C12H20O3Na	437.304	C27H42O3Na
CE(18:2<3O>)	CE(18:1<oxo,OOH>)	NA	C45H76O5	696.569	[M+Na]+	C45H76O5Na	719.558	719.558	-0.273223	17.8	351.213	C18H32O5Na	335.2182; 319.2234	C18H32O4Na; C18H32O3Na	NA	NA	437.304	C27H42O3Na
CE(18:2<3O>)	CE(18:2<OH,OOH>)	CE(18:2<OH,OOH{9}>)	C45H76O5	696.569	[M+Na]+	C45H76O5Na	719.558	719.558	-0.412197	19.25	351.214	C18H32O5Na	333.2026; 315.1949	C18H30O4Na; C18H28O3Na	195.099	C9H16O3Na	369.351	C27H45
CE(20:5<O>)	CE(20:4<oxo>)	NA	C47H74O3	686.564	[M+Na]+	C47H74O3Na	709.553	709.553	-0.165315	21.6	341.208	C20H30O3Na	NA	NA	NA	NA	369.348	C27H45
CE(20:5<O>)	CE(20:4<oxo>)	NA	C47H74O3	686.564	[M+Na]+	C47H74O3Na	709.553	709.553	-0.0243815	21.7	341.208	C20H30O3Na	NA	NA	NA	NA	369.35	C27H45
CE(20:5<O>)	CE(20:4<oxo>)	NA	C47H74O3	686.564	[M+Na]+	C47H74O3Na	709.553	709.553	0.116552	21.9	341.208	C20H30O3Na	NA	NA	NA	NA	369.351	C27H45
CE(20:4<O>)	CE(20:4<OH>)	NA	C47H76O3	688.579	[M+Na]+	C47H76O3Na	711.569	711.568	-0.235255	21.36	343.223	C20H32O3Na	325.213	C20H30O2Na	NA	NA	369.351	C27H45
CE(20:4<O>)	CE(20:4<ep>)	NA	C47H76O3	688.579	[M+Na]+	C47H76O3Na	711.569	711.569	0.0458143	22.45	343.223	C20H32O3Na	NA	NA	NA	NA	NA	NA
CE(20:4<O>)	CE(20:4<ep>)	NA	C47H76O3	688.579	[M+Na]+	C47H76O3Na	711.569	711.569	0.0458143	22.78	343.224	C20H32O3Na	NA	NA	NA	NA	369.352	C27H45
CE(20:4<O>)	CE(20:3<oxo>)	NA	C47H76O3	688.579	[M+Na]+	C47H76O3Na	711.569	711.569	0.607953	23.14	343.224	C20H32O3Na	NA	NA	NA	NA	NA	NA
CE(20:6<2O>)	CE(20:4<2oxo>)	CE(20:4<oxo{Chol},oxo>)	C47H72O4	700.543	[M+Na]+	C47H72O4Na	723.532	723.532	-0.113195	17.59	341.208	C20H30O3Na	NA	NA	NA	NA	405.313	C27H42ONa
CE(20:6<2O>)	CE(20:4<2oxo>)	NA	C47H72O4	700.543	[M+Na]+	C47H72O4Na	723.532	723.532	-1.08067	19.62	355.188	C20H28O4Na	NA	NA	NA	NA	369.351	C27H45
CE(20:4<2O>)	CE(20:4<OH,O>)	CE(20:4<OH{12},O>)	C47H76O4	704.574	[M+Na]+	C47H76O4Na	727.564	727.563	-0.112705	19.84	359.219	C20H32O4Na	341.209	C20H30O3Na	249.1094; 231.0992	C12H18O4Na; C12H16O3Na	369.351	C27H45
CE(20:4<2O>)	CE(20:4<OH,ep>)	CE(20:4<OH{9},ep>)	C47H76O4	704.574	[M+Na]+	C47H76O4Na	727.564	727.564	0.162185	19.94	359.219	C20H32O4Na	341.209	C20H30O3Na	209.0782; 191.0675	C9H14O4Na; C9H12O3Na	369.352	C27H45
CE(20:4<2O>)	CE(20:4<OOH>)	CE(20:4<OOH{12}>)	C47H76O4	704.574	[M+Na]+	C47H76O4Na	727.564	727.564	0.162185	20.97	359.218	C20H32O4Na	341.208	C20H30O3Na	231.098	C12H16O3Na	369.351	C27H45
CE(20:4<2O>)	CE(20:4<OOH>)	CE(20:4<OOH{11}>)	C47H76O4	704.574	[M+Na]+	C47H76O4Na	727.564	727.564	0.162185	21.23	359.218	C20H32O4Na	341.208	C20H30O3Na	221.115	C11H18O3Na	369.352	C27H45
CE(20:5<3O>)	CE(20:4<oxo,OOH>)	CE(20:4<oxo,OOH{11}>)	C47H74O5	718.554	[M+Na]+	C47H74O5Na	741.543	741.543	-0.0627071	18.04	373.198	C20H30O5Na	355.188	C20H28O4Na	233.075	C11H14O4Na	369.352	C27H45
CE(20:5<3O>)	CE(20:4<oxo,OOH>)	CE(20:4<oxo,OOH{14}>)	C47H74O5	718.554	[M+Na]+	C47H74O5Na	741.543	741.543	0.476709	19.37	373.198	C20H30O5Na	355.188	C20H28O4Na	275.1259; 235.0933	C14H20O4Na; C11H16O4Na	369.351	C27H45
CE(20:4<3O>)	CE(20:4<OH,OOH>)	NA	C47H76O5	720.569	[M+Na]+	C47H76O5Na	743.558	743.558	0.00322772	18.65	375.213	C20H32O5Na	357.2026; 339.1931	C20H30O4Na; C20H28O3Na	247.0937; 209.0782; 179.0673; 165.0524	C12H16O4Na; C9H14O4Na; C8H12O3Na; C7H10O3Na	369.352	C27H45
CE(20:4<3O>)	CE(20:4<ep,OOH>)	NA	C47H76O5	720.569	[M+Na]+	C47H76O5Na	743.558	743.558	0.00322772	20	375.214	C20H32O5Na	357.202	C20H30O4Na	245.114	C13H18O3Na	369.353	C27H45
CE(20:3<3O>)	CE(20:3<OH,OOH>)	NA	C47H78O5	722.585	[M+Na]+	C47H78O5Na	745.574	745.574	0.205747	19.4	377.229	C20H34O5Na	359.218	C20H32O4Na	237.1095; 207.0994; 195.0985	C11H18O4Na; C10H16O3Na; C9H16O3Na	369.354	C27H45
CE(20:3<3O>)	CE(20:3<OH,OOH>)	NA	C47H78O5	722.585	[M+Na]+	C47H78O5Na	745.574	745.574	0.0716227	19.75	377.229	C20H34O5Na	359.218	C20H32O4Na	237.1090; 207.0983; 195.0985	C11H18O4Na; C10H16O3Na; C9H16O3Na	369.352	C27H45
CE(20:3<3O>)	NA	NA	C47H78O5	722.585	[M+Na]+	C47H78O5Na	745.574	745.574	0.339872	21.44	377.268	C20H34O5Na	335.2177; 317.2071	C18H32O4Na; C18H30O3Na	NA	NA	369.354	C27H45

### Sheet: TableS2.3_oxTG
ID_fatty acyl level	ID_modification type level	ID_modification position level	Neutral formula	Neutral theoretical mass	Adduct	Ion formula	Ion theoretical mass	Ion measured mass	Δppm	RT	Oxidized FA fragment (m/z and ion formula)		Modification type-specific fragments (m/z and ion formula)		Modification position-specific fragments (m/z and ion formula)		DAG fragments (m/z and ion formula)
TG(12:3<2O>_16:0_18:1)	TG(12:2<COOH>_16:0_18:1)	TG(12:2<COOH{12}>_16:0_18:1)	C49H86O8	802.632	[M+Na]+	C49H86O8Na	825.621	825.622	0.132264	18.69	249.109	C12H18O4Na	227.128	C12H19O4	NA	NA	543.364	C31H52O6Na	569.38	C33H54O6Na	NA	NA
TG(16:0_16:2<O>_18:1)	TG(16:0_16:1<oxo>_18:1)	NA	C53H96O7	844.715	[M+Na]+	C53H96O7Na	867.705	867.705	-0.146133	20.54	291.193	C16H28O3Na	NA	NA	179.141	C10H20ONa	639.493	C39H68O5Na	611.462	C37H64O5Na	585.446	C35H62O5Na
TG(16:0_16:1_18:2<O>)	TG(16:0_16:1_18:2<OH>)	NA	C53H96O7	844.715	[M+Na]+	C53H96O7Na	867.705	867.705	-0.146133	20.54	319.224	C18H32O3Na	301.213	C18H30O2Na	NA	NA	639.493	C39H68O5Na	613.479	C37H66O5Na	571.467	C35H64O4Na
TG(16:0_16:2<O>_18:1)	TG(16:0_16:1<oxo>_18:1)	NA	C53H96O7	844.715	[M+Na]+	C53H96O7Na	867.705	867.706	1.58257	21.27	291.193	C16H28O3Na	NA	NA	NA	NA	611.462	C37H64O5Na	585.448	C35H62O5Na	NA	NA
TG(14:0_18:1_18:2<O>)	TG(14:0_18:1_18:2<OH>)	NA	C53H96O7	844.715	[M+Na]+	C53H96O7Na	867.705	867.706	1.58257	21.27	319.224	C18H32O3Na	301.213	C18H30O2Na	261.183	C15H26O2Na	639.495	C39H68O5Na	585.448	C35H62O5Na	NA	NA
TG(16:0_16:2<O>_18:1)	TG(16:0_16:1<oxo>_18:1)	NA	C53H96O7	844.715	[M+Na]+	C53H96O7Na	867.705	867.705	0.545347	21.64	291.193	C16H28O3Na	NA	NA	NA	NA	611.464	C37H64O5Na	585.448	C35H62O5Na	NA	NA
TG(14:0_18:1_18:2<O>)	TG(14:0_18:1_18:2<OH>)	NA	C53H96O7	844.715	[M+Na]+	C53H96O7Na	867.705	867.705	0.545347	21.64	319.224	C18H32O3Na	NA	NA	NA	NA	639.495	C39H68O5Na	585.448	C35H62O5Na	NA	NA
TG(16:0_16:0_18:3<O>)	TG(16:0_16:0_18:2<oxo>)	NA	C53H96O7	844.715	[M+Na]+	C53H96O7Na	867.705	867.705	0.545347	21.64	317.208	C18H30O3Na	NA	NA	NA	NA	611.464	C37H64O5Na	551.503	C33H68O4Na	NA	NA
TG(16:0_16:0_18:3<O>)	TG(16:0_16:0_18:2<oxo>)	NA	C53H96O7	844.715	[M+Na]+	C53H96O7Na	867.705	867.705	0.0843605	21.79	317.208	C18H30O3Na	291.193	C16H28O3Na	NA	NA	611.463	C37H64O5Na	551.503	C33H68O4Na	NA	NA
TG(16:0_16:0_18:2<O>)	TG(16:0_16:0_18:2<ep>)	NA	C53H98O7	846.731	[M+Na]+	C53H98O7Na	869.721	869.721	0	22.09	319.224	C18H32O3Na	301.214	C18H30O2Na	181.137	C9H20O2Na	613.48	C37H66O5Na	551.503	C33H68O4Na	NA	NA
TG(16:0_16:0_18:2<O>)	TG(16:0_16:0_18:2<ep>)	NA	C53H98O7	846.731	[M+Na]+	C53H98O7Na	869.721	869.721	0.114979	22.19	319.224	C18H32O3Na	301.214	C18H30O2Na	NA	NA	613.479	C37H66O5Na	551.503	C33H68O4Na	NA	NA
TG(16:0_16:1<O>_18:1)	TG(16:0_16:1<ep>_18:1)	NA	C53H98O7	846.731	[M+Na]+	C53H98O7Na	869.721	869.721	0.114979	22.19	293.208	C16H30O3Na	NA	NA	NA	NA	613.479	C37H66O5Na	587.464	C35H64O5Na	NA	NA
TG(16:0_16:0_18:2<O>)	TG(16:0_16:0_18:2<O>)	NA	C53H98O7	846.731	[M+Na]+	C53H98O7Na	869.721	869.72	-0.229959	22.46	319.224	C18H32O3Na	NA	NA	NA	NA	613.479	C37H66O5Na	551.502	C33H68O4Na	NA	NA
TG(16:0_16:0_18:2<O>)	TG(16:0_16:0_18:2<OH>)	NA	C53H98O7	846.731	[M+Na]+	C53H98O7Na	869.721	869.721	0.229959	22.54	319.224	C18H32O3Na	NA	NA	NA	NA	613.479	C37H66O5Na	551.502	C33H68O4Na	NA	NA
TG(16:0_16:0_18:3<2O>)	TG(16:0_16:0_18:2<oxo,OH>)	NA	C53H96O8	860.71	[M+Na]+	C53H96O8Na	883.7	883.7	-0.0469617	21.01	333.203	C18H30O4Na	315.192	C18H28O3Na	NA	NA	627.458	C37H64O6Na	551.502	C33H68O4Na	NA	NA
TG(16:0_16:0_18:2<2O>)	TG(16:0_16:0_18:2<2OH>)	NA	C53H98O8	862.726	[M+Na]+	C53H98O8Na	885.715	885.716	0.235403	19.99	335.218	C18H32O4Na	317.2088; 293.2108; 275.2007	C18H30O3Na; C18H29O3; C18H27O2	NA	NA	629.474	C37H66O6Na	603.463	C35H64O6Na	575.499	C35H68O4Na
TG(16:0_16:0_18:2<2O>)	TG(16:0_16:0_18:2<OOH>)	TG(16:0_16:0_18:2<OOH{12}>)	C53H98O8	862.726	[M+Na]+	C53H98O8Na	885.715	885.714	-1.34524	20.53	317.208	C18H30O3Na	335.218	C18H32O4Na	235.13	C12H20O3Na	629.473	C37H66O6Na	573.482	C35H66O4Na	551.502	C33H68O4Na
TG(16:0_18:2_18:3<O>)	TG(16:0_18:2_18:3<OH>)	NA	C55H96O7	868.715	[M+Na]+	C55H96O7Na	891.705	891.705	-0.368956	20.96	299.198	C18H28O2Na	317.208	C18H30O3Na	NA	NA	637.48	C39H66O5Na	611.464	C37H64O5Na	597.485	C37H66O4Na
TG(16:0_18:2_18:3<O>)	TG(16:0_18:2_18:3<OH>)	NA	C55H96O7	868.715	[M+Na]+	C55H96O7Na	891.705	891.705	0.640346	21.13	317.208	C18H30O3Na	299.198	C18H28O2Na	NA	NA	637.479	C39H66O5Na	611.463	C37H64O5Na	575.502	C37H67O4
TG(16:0_18:1_18:3<O>)	TG(16:0_18:1_18:3<OH>)	NA	C55H98O7	870.731	[M+Na]+	C55H98O7Na	893.72	893.721	0.0261827	21.62	317.208	C18H30O3Na	299.198	C18H28O2Na	NA	NA	637.479	C39H66O5Na	611.463	C37H64O5Na	577.518	C37H69O4
TG(16:0_18:1_18:3<O>)	TG(16:1_18:1_18:2<OH>)	NA	C55H98O7	870.731	[M+Na]+	C55H98O7Na	893.72	893.721	0.0261827	21.62	319.224	C18H32O3Na	301.213	C18H30O2Na	NA	NA	639.495	C39H68O5Na	611.463	C37H64O5Na	575.503	C37H67O4
TG(16:0_18:1_18:3<O>)	TG(16:0_18:1_18:3<OH>)	NA	C55H98O7	870.731	[M+Na]+	C55H98O7Na	893.72	893.721	0.138074	21.79	317.208	C18H30O3Na	299.198	C18H28O2Na	NA	NA	637.479	C39H66O5Na	611.464	C37H64O5Na	577.518	C37H69O4
TG(16:0_18:1_18:2<O>)	TG(16:0_18:1_18:2<OH>)	NA	C55H100O7	872.746	[M+Na]+	C55H100O7Na	895.736	895.736	-0.0296962	22.09	319.224	C18H32O3Na	301.214	C18H30O2Na	NA	NA	639.495	C39H68O5Na	613.48	C37H66O5Na	577.519	C37H69O4
TG(16:0_18:1_18:2<O>)	TG(16:0_18:1_18:2<OH>)	NA	C55H100O7	872.746	[M+Na]+	C55H100O7Na	895.736	895.736	-0.364616	22.2	319.224	C18H32O3Na	301.213	C18H30O2Na	NA	NA	639.494	C39H68O5Na	613.479	C37H66O5Na	577.518	C37H69O4
TG(16:0_18:1_18:2<O>)	TG(16:0_18:1_18:2<OH>)	NA	C55H100O7	872.746	[M+Na]+	C55H100O7Na	895.736	895.736	-0.141336	22.46	319.224	C18H32O3Na	301.212	C18H30O2Na	NA	NA	639.495	C39H68O5Na	613.479	C37H66O5Na	577.518	C37H69O4
TG(16:0_18:1_18:2<O>)	TG(16:0_18:1_18:2<OH>)	NA	C55H100O7	872.746	[M+Na]+	C55H100O7Na	895.736	895.736	-0.0296962	22.6	319.224	C18H32O3Na	301.215	C18H30O2Na	NA	NA	639.494	C39H68O5Na	613.479	C37H66O5Na	577.518	C37H69O4
TG(16:0_18:0_18:3<O>)	TG(16:0_18:0_18:2<oxo>)	NA	C55H100O7	872.746	[M+Na]+	C55H100O7Na	895.736	895.736	-0.0296962	22.6	317.208	C18H30O3Na	NA	NA	NA	NA	639.494	C39H68O5Na	611.464	C37H64O5Na	579.534	C37H71O4
TG(16:0_18:1_18:1<O>)	TG(16:0_18:1_18:1<OH>)	NA	C55H102O7	874.762	[M+Na]+	C55H102O7Na	897.752	897.752	0.248844	21.6	321.239	C18H34O3Na	303.228	C18H32O2Na	NA	NA	641.508	C39H70O5Na	615.493	C37H68O5Na	577.518	C37H69O4
TG(16:0_18:1_18:1<O>)	TG(16:0_18:1_18:1<ep>)	NA	C55H102O7	874.762	[M+Na]+	C55H102O7Na	897.752	897.752	0.248844	22.92	321.239	C18H34O3Na	NA	NA	NA	NA	641.508	C39H70O5Na	615.493	C37H68O5Na	577.516	C37H69O4
TG(16:0_18:0_18:2<O>)	TG(16:0_18:0_18:2<ep>)	NA	C55H102O7	874.762	[M+Na]+	C55H102O7Na	897.752	897.752	0.248844	22.92	319.224	C18H32O3Na	NA	NA	NA	NA	641.508	C39H70O5Na	613.478	C37H66O5Na	579.536	C37H71O4
TG(16:1_18:2_18:3<2O>)	TG(16:1_18:2_18:3<2OH>)	NA	C55H96O8	884.71	[M+Na]+	C55H96O8Na	907.7	907.7	-0.0452793	18.94	333.2031; 335.2183	C18H30O4Na; C18H32O4Na	319.2239; 317.2082	C18H32O3Na; C18H30O3Na	251.237	C15H32ONa	703.564	C45H76O4Na	653.475	C39H66O6Na	651.459	C39H64O6Na
TG(16:0_18:1_18:3<2O>)	TG(16:0_18:1_18:3<OOH>)	TG(16:0_18:1_18:3<OOH{9}>)	C55H98O8	886.726	[M+Na]+	C55H98O8Na	909.715	909.715	-0.100251	21	333.203	C18H30O4Na	315.192	C18H28O3Na	195.099	C9H16O3Na	653.473	C39H66O6Na	627.458	C37H64O6Na	599.485	C33H68O7Na
TG(16:0_18:2<O>_18:2<O>)	TG(16:0_18:2<O>_18:2<O>)	NA	C55H100O8	888.741	[M+Na]+	C55H100O8Na	911.731	911.73	-0.922641	19.19	319.224	C18H32O3Na	335.182	C18H32O4Na			655.487	C39H68O6Na	615.492	C37H68O5Na	613.48	C39H65O5
TG(16:0_18:1<O>_18:2<O>)	TG(16:0_18:1<O>_18:2<OH>)	TG(16:0_18:1<O>_18:2<OH{12}>)	C55H100O8	888.741	[M+Na]+	C55H100O8Na	911.731	911.73	-1.142	19.97	335.218	C18H32O4Na	317.2078; 293.2106	C18H30O3Na; C18H29O3	235.13	C12H20O3Na	655.487	C39H68O6Na	629.473	C37H66O6Na	613.48	C37H66O5Na
TG(16:0_18:1_18:2<2O>)	TG(16:0_18:1_18:2<OH,O>)	TG(16:0_18:1_18:2<OOH{9}>)	C55H100O8	888.741	[M+Na]+	C55H100O8Na	911.731	911.73	-1.03232	20.24	335.218	C18H32O4Na	317.208	C18H30O3Na	195.099	C9H16O3Na	655.487	C39H68O6Na	629.473	C37H66O6Na	577.518	C37H69O4
TG(18:1_18:2_18:3<O>)	TG(18:1_18:2_18:3<OH>)	NA	C57H98O7	894.731	[M+Na]+	C57H98O7Na	917.72	917.72	-0.192324	21.16	317.208	C18H30O3Na	299.198	C18H28O2Na	NA	NA	637.479	C39H66O5Na	635.463	C39H64O5Na	601.518	C39H71O4
TG(18:1_18:2_18:2<O>)	TG(18:1_18:2_18:2<O>)	NA	C57H100O7	896.746	[M+Na]+	C57H100O7Na	919.736	919.736	-0.572556	20.75	319.224	C18H32O3Na	NA	NA	NA	NA	639.495	C39H68O5Na	637.479	C39H66O5Na	623.503	C39H68O4Na
TG(16:1<O>_18:2_18:2)	TG(16:1<O>_18:2_18:2)	NA	C57H100O7	896.746	[M+Na]+	C57H100O7Na	919.736	919.736	-0.572556	20.75	293.211	C16H30O3Na	NA	NA	NA	NA	639.495	C39H68O5Na	637.479	C39H66O5Na	NA	NA
TG(18:1_18:2_18:2<O>)	TG(18:1_18:2_18:2<OH>)	NA	C57H100O7	896.746	[M+Na]+	C57H100O7Na	919.736	919.736	0.405986	21.64	317.208	C18H30O3Na	319.224	C18H32O3Na	NA	NA	639.495	C39H68O5Na	637.479	C39H66O5Na	603.533	C39H71O4
TG(18:1_18:2_18:2<O>)	TG(18:1_18:2_18:2<ep>)	NA	C57H100O7	896.746	[M+Na]+	C57H100O7Na	919.736	919.736	0.188532	21.8	319.224	C18H32O3Na	NA	NA	NA	NA	637.479	C39H66O5Na	NA	NA	NA	NA
TG(18:1_18:1_18:3<O>)	TG(18:1_18:1_18:2<oxo>)	NA	C57H100O7	896.746	[M+Na]+	C57H100O7Na	919.736	919.736	0.188532	21.8	317.208	C18H30O3Na	NA	NA	NA	NA	637.479	C39H66O5Na	NA	NA	NA	NA
TG(18:1_18:1_18:2<O>)	TG(18:1_18:1_18:2<OH>)	NA	C57H102O7	898.762	[M+Na]+	C57H102O7Na	921.752	921.752	-0.191592	21.37	319.223	C18H32O3Na	301.213	C18H30O2Na	NA	NA	665.508	C41H70O5Na	639.493	C39H68O5Na	603.533	C39H71O4
TG(18:1_18:1_18:2<O>)	TG(18:1_18:1_18:2<OH>)	NA	C57H102O7	898.762	[M+Na]+	C57H102O7Na	921.752	921.752	0.0253864	22.22	319.224	C18H32O3Na	301.213	C18H30O2Na	NA	NA	639.493	C39H68O5Na	603.533	C39H71O4	NA	NA
TG(18:1_18:1_18:2<O>)	TG(18:1_18:1_18:2<OH>)	NA	C57H102O7	898.762	[M+Na]+	C57H102O7Na	921.752	921.752	0.133876	22.48	319.224	C18H32O3Na	301.213	C18H30O2Na	NA	NA	639.493	C39H68O5Na	637.479	C39H66O5Na	NA	NA
TG(18:0_18:1_18:3<O>)	TG(18:0_18:1_18:2<oxo>)	NA	C57H102O7	898.762	[M+Na]+	C57H102O7Na	921.752	921.752	0.133876	22.48	317.208	C18H30O3Na	NA	NA	NA	NA	639.493	C39H68O5Na	637.479	C39H66O5Na	603.533	C39H71O4
TG(18:0_18:1_18:2<O>)	TG(18:1_18:1_18:2<ep>)	NA	C57H102O7	898.762	[M+Na]+	C57H102O7Na	921.752	921.752	-0.191592	22.63	319.224	C18H32O3Na	NA	NA	NA	NA	639.493	C39H68O5Na	637.479	C39H66O5Na	603.533	C39H71O4
TG(18:0_18:0_18:3<O>)	TG(18:0_18:0_18:2<oxo>)	NA	C57H102O7	898.762	[M+Na]+	C57H102O7Na	921.752	921.752	-0.191592	22.63	317.208	C18H30O3Na	NA	NA	NA	NA	639.493	C39H68O5Na	637.479	C39H66O5Na	NA	NA
TG(16:0_18:1<3O>_18:2)	NA	NA	C55H100O9	904.736	[M+Na]+	C55H100O9Na	927.726	927.724	-1.86693	18.4	353.227	C18H34O5Na	335.227	C18H32O4Na	NA	NA	671.482	C39H68O7Na	647.477	C37H68O7Na	629.473	C37H66O6Na
TG(16:0_18:1_18:2<3O>)	NA	NA	C55H100O9	904.736	[M+Na]+	C55H100O9Na	927.726	927.724	-1.86693	18.4	335.227	C18H32O4Na	319.2231; 317.2077	C18H32O3Na; C18H30O3Na	NA	NA	671.482	C39H68O7Na	645.465	C37H66O7Na	631.485	C37H68O6Na
TG(16:0_18:1_18:2 <3O>)	TG(16:0_18:1_18:2 <OH,2O>)	TG(16:0_18:1_18:2 <OH,2O{5}>)	C55H100O9	904.736	[M+Na]+	C55H100O9Na	927.726	927.726	-0.465655	19.22	351.214	C18H32O5Na	333.203	C18H30O4Na	251.235	C15H32ONa	671.485	C39H68O7Na	645.47	C37H66O7Na	613.482	C37H66O5Na
TG(18:1_18:3<O>_18:3<O>)	TG(18:1_18:2<oxo>_18:2<oxo>)	TG(18:1_18:2<oxo>_18:2<oxo{5}>)	C57H96O8	908.71	[M+Na]+	C57H96O8Na	931.7	931.699	-0.258774	18.59	317.208	C18H30O3Na	333.202	C18H30O4Na	251.235	C15H32ONa	651.456	C39H64O6Na	649.442	C39H62O6Na	637.479	C39H66O5Na
TG(18:1_18:3<O>_18:2<O>)	TG(18:1_18:2<oxo>_18:2<O>)	NA	C57H98O8	910.726	[M+Na]+	C57H98O8Na	933.715	933.714	-1.38276	18.35	317.208	C18H30O3Na	NA	NA	NA	NA	651.458	C39H64O6Na	639.493	C39H68O5Na	637.478	C39H66O5Na
TG(18:1_18:3<O>_18:2<O>)	TG(18:1_18:2<oxo>_18:2<O>)	TG(18:1_18:2<oxo{5}>_18:2<O>)	C57H98O8	910.726	[M+Na]+	C57H98O8Na	933.715	933.715	-0.418864	18.98	317.208	C18H30O3Na	NA	NA	251.236	C15H32ONa	651.459	C39H64O6Na	639.494	C39H68O5Na	637.479	C39H66O5Na
TG(18:1_18:2<O>_18:3<O>)	NA	NA	C57H98O8	910.726	[M+Na]+	C57H98O8Na	933.715	933.715	-0.418864	18.98	333.2029; 335.2187	C18H30O4Na; C18H32O4Na	317.208	C18H30O3Na	NA	NA	651.459	C39H64O6Na	639.494	C39H68O5Na	637.479	C39H66O5Na
TG(18:1_18:2<O>_18:2<O>)	TG(18:1_18:2<O>_18:2<O>)	NA	C57H100O8	912.741	[M+Na]+	C57H100O8Na	935.731	935.735	3.80323	18.5	319.223	C18H32O3Na	NA	NA	NA	NA	653.47	C39H66O6Na	639.493	C39H68O5Na	NA	NA
TG(18:1_18:2<O>_18:2<O>)	NA	NA	C57H100O8	912.741	[M+Na]+	C57H100O8Na	935.731	935.732	0.59718	18.72	319.223	C18H32O3Na	NA	NA	NA	NA	655.489	C39H68O6Na	653.472	C39H66O6Na	639.494	C39H68O5Na
TG(18:1_18:1<O>_18:3<O>)	NA	NA	C57H100O8	912.741	[M+Na]+	C57H100O8Na	935.731	935.732	0.59718	18.72	317.208	C18H30O3Na	NA	NA	NA	NA	655.489	C39H68O6Na	653.472	C39H66O6Na	641.507	C39H70O5Na
TG(18:1_18:1_18:3<2O>)	TG(18:1_18:1_18:2<OH,oxo>)	NA	C57H100O8	912.741	[M+Na]+	C57H100O8Na	935.731	935.732	0.59718	20.7	333.203	C18H30O4Na	315.193	C18H28O3Na	NA	NA	653.475	C39H66O6Na	603.533	C39H71O4	NA	NA
TG(18:1_18:1<O>_18:2<O>)	NA	NA	C57H102O8	914.757	[M+Na]+	C57H102O8Na	937.747	937.749	2.88863	18.97	319.224	C18H32O3Na	NA	NA	NA	NA	641.507	C39H70O5Na	639.493	C39H68O5Na	NA	NA
TG(18:1_18:1<O>_18:2<O>)	NA	NA	C57H102O8	914.757	[M+Na]+	C57H102O8Na	937.747	937.746	-0.737086	19.15	319.224	C18H32O3Na	333.204	C18H30O4Na	NA	NA	655.486	C39H68O6Na	641.506	C39H70O5Na	639.495	C39H68O5Na
TG(18:1_18:1_18:2<2O>)	NA	NA	C57H102O8	914.757	[M+Na]+	C57H102O8Na	937.747	937.746	-0.737086	19.15	319.2237; 321.2377	C18H32O3Na; C18H34O3Na	333.204	C18H30O4Na	NA	NA	655.486	C39H68O6Na	641.506	C39H70O5Na	NA	NA
TG(18:1_18:1_18:2<2O>)	NA	NA	C57H102O8	914.757	[M+Na]+	C57H102O8Na	937.747	937.747	0.116023	20.2	335.219	C18H32O4Na	319.224	C18H32O3Na	NA	NA	655.488	C39H68O6Na	641.507	C39H70O5Na	603.53	C39H71O4
TG(18:1_18:1_18:2<2O>)	TG(18:1_18:1_18:2<OOH>)	TG(18:1_18:1_18:2<OOH{9}>)	C57H102O8	914.757	[M+Na]+	C57H102O8Na	937.747	937.746	-0.950363	20.58	335.218	C18H32O4Na	317.208	C18H30O3Na	195.098	C9H16O3Na	655.489	C39H68O6Na	603.534	C39H71O4	NA	NA
TG(18:1_18:1_18:2<2O>)	TG(18:1_18:1_18:2<OOH>)	TG(18:1_18:1_18:2<OOH{11}>)	C57H102O8	914.757	[M+Na]+	C57H102O8Na	937.747	937.746	-0.950363	20.58	335.218	C18H32O4Na	317.208	C18H30O3Na	221.114	C11H18O3Na	655.489	C39H68O6Na	603.534	C39H71O4	NA	NA
TG(18:1_18:1_18:2<2O>)	TG(18:1_18:1_18:2<OOH>)	TG(18:1_18:1_18:2<OOH{12}>)	C57H102O8	914.757	[M+Na]+	C57H102O8Na	937.747	937.746	-0.950363	20.58	335.218	C18H32O4Na	317.208	C18H30O3Na	235.13	C12H20O3Na	655.489	C39H68O6Na	603.534	C39H71O4	NA	NA
TG(18:1_18:3<2O>_18:2<O>)	NA	NA	C57H98O9	926.721	[M+Na]+	C57H98O9Na	949.71	949.71	-0.321888	18.17	375.215	C20H32O5Na	349.1973; 333.2029; 319.2234	C18H30O5Na; C18H30O4Na; C18H32O3Na	NA	NA	667.452	C39H64O7Na	653.473	C39H66O6Na	639.492	C39H68O5Na
