## Supplementary material for "Epilipidomics platform for holistic profiling of oxidized complex lipids in blood plasma of obese individuals": TableS5

### Sheet: TableS5.1_oxPC_ANOVA 0.05
	f-value	p-value	-log10(p)	FDR	Fisher's LSD
PC(16:0_20:4<2O>)	76.288	1.88e-23	22.725	6.96e-22	OT2D - LND; OND - LND
PC(16:0_18:3<O>)-3	24.328	7.47e-10	9.1269	1.38e-08	LND - OT2D; LND - OND
PC(16:0_20:4<OH>) pos {11} and {12}	17.788	1.21e-07	6.9184	1.49e-06	OT2D - LND; OND - LND
PC(18:1_18:2<O>)-4	17.071	2.15e-07	6.6666	1.93e-06	OND - OT2D; LND - OT2D; LND - OND
PC(16:0_18:1<O>)-2	16.834	2.61e-07	6.5829	1.93e-06	OT2D - OND; LND - OT2D; LND - OND
PC(18:1_18:2<O>)-1	14.236	2.23e-06	5.6516	1.38e-05	LND - OT2D; LND - OND
PC(16:0_20:4<OH>) pos {7}, {8}, and {9}	13.738	3.39e-06	5.4698	1.79e-05	OT2D - LND; OND - LND
PC(16:0_20:3<OH>)	11.564	2.17e-05	4.6641	0.00010024	OT2D - LND; OND - LND
PC(16:0_18:3<O>)-1	10.235	6.89e-05	4.1615	0.00028342	LND - OT2D; LND - OND
PC(16:0_18:1<O>)-3	8.5342	0.00031153	3.5065	0.0011526	LND - OT2D; LND - OND
PC(16:0_20:3<OOH>)	7.8644	0.00056912	3.2448	0.0019143	OT2D - LND; OND - LND
PC(16:0_20:4<OH{15}>)	7.2604	0.0009841	3.007	0.0030343	OT2D - LND; OND - LND
PC(16:0_18:2<OOH{13}>)	6.641	0.001733	2.7612	0.0049325	OT2D - LND; OND - LND
PC(16:0_18:2<OOH>)	6.031	0.0030386	2.5173	0.0080306	OND - LND
PC(18:0_20:4<OH>) pos {11} and {12}	5.8901	0.0034618	2.4607	0.008539	OT2D - LND; OND - LND
PC(16:0_18:3<O>)-2	4.7675	0.0098598	2.0061	0.022801	LND - OT2D; LND - OND
PC(18:1_18:2<O>)-3	4.2707	0.015745	1.8029	0.033488	OND - OT2D
PC(18:0_18:2<O>)-1	4.2346	0.016291	1.788	0.033488	LND - OT2D
PC(16:0_18:1<OOH>)-2	3.7661	0.025406	1.5951	0.047457	LND - OND
PC(16:0_18:1<O>)-1	3.7559	0.025652	1.5909	0.047457	LND - OT2D; LND - OND

### Sheet: TableS5.2_oxCE_ANOVA 0.05
	f-value	p-value	-log10(p)	FDR	Fisher's LSD
CE(20:4<OH>)	47.55	1.19e-16	15.926	4.39e-15	OND - OT2D; OT2D - LND; OND - LND
CE(20:5<OOH>)	39.873	1.46e-14	13.834	2.71e-13	OT2D - LND; OND - LND
CE(22:6<OH>)	36.215	1.63e-13	12.787	2.01e-12	OND - OT2D; OT2D - LND; OND - LND
CE(18:2<2OH>)	34.455	5.35e-13	12.271	4.81e-12	OT2D - OND; LND - OT2D; LND - OND
CE(18:2<OH>)-2	34.172	6.49e-13	12.188	4.81e-12	OND - OT2D; OT2D - LND; OND - LND
CE(18:2<OOH{9}>)	31.273	4.83e-12	11.316	2.96e-11	OND - OT2D; OT2D - LND; OND - LND
CE(20:3<OH>)	30.924	6.17e-12	11.21	2.96e-11	OT2D - LND; OND - LND
CE(20:5<2OH>)	30.873	6.4e-12	11.194	2.96e-11	OT2D - LND; OND - LND
CE(20:4<OH,O>)	27.339	8.04e-11	10.095	3.31e-10	OT2D - LND; OND - LND
CE(20:3<OOH>)	26.33	1.68e-10	9.7735	6.23e-10	OT2D - LND; OND - LND
CE(18:0<ep>)-1	18.791	5.41e-08	7.2672	1.82e-07	LND - OT2D; LND - OND
CE(20:5<OH>)	18.402	7.37e-08	7.1324	2.27e-07	OT2D - LND; OND - LND
CE(18:3<OH>)	17.599	1.41e-07	6.8523	4e-07	OT2D - LND; OND - LND
CE(20:4<OOH>)	17.495	1.53e-07	6.8158	4.04e-07	OT2D - LND; OND - LND
CE(20:5<O>)	16.68	2.96e-07	6.5286	7.3e-07	OT2D - LND; OND - LND
CE(18:3<O>)	13.71	3.47e-06	5.4595	8.03e-06	OND - OT2D; OT2D - LND; OND - LND
CE(18:2<OOH>)	13.094	5.84e-06	5.2334	1.27e-05	OND - OT2D; OT2D - LND; OND - LND
CE(5:0<oxo{5}>)	12.927	6.74e-06	5.1716	1.38e-05	OT2D - OND; OT2D - LND; OND - LND
CE(18:2<O>)	12.647	8.55e-06	5.0681	1.66e-05	LND - OT2D; LND - OND
CE(18:0<ep>)-2	11.88	1.65e-05	4.7826	3.05e-05	LND - OT2D; LND - OND
CE(18:3<2O>)-1	10.326	6.36e-05	4.1963	0.00011212	LND - OT2D; LND - OND
CE(18:1<OH>)	9.8037	0.00010076	3.9967	0.00016946	OND - OT2D; OND - LND
CE(9:0<oxo{9}>)	6.8806	0.0013916	2.8565	0.0022387	OND - OT2D; OND - LND
CE(20:5<2O>)	5.2449	0.0063063	2.2002	0.0097222	OT2D - LND; OND - LND
CE(18:3<2O>)-2	4.2426	0.016169	1.7913	0.02393	OT2D - LND; OND - LND
CE(18:2<OH>)-1	3.6154	0.029327	1.5327	0.041734	OND - OT2D

### Sheet: TableS5.3_oxTG_ANOVA 0.05
	f-value	p-value	-log10(p)	FDR	Fisher's LSD
TG(16:0_18:1_20:4<OH>)	18.188	8.75e-08	7.0578	2.98e-06	OT2D - LND; OND - LND
TG(18:1_18:1_18:3<OH>)	16.171	4.49e-07	6.3476	7.64e-06	OT2D - LND; OND - LND
TG(16:0_18:1_18:1<OH>)	11.885	1.64e-05	4.7843	0.00018625	OT2D - OND; LND - OT2D; LND - OND
TG(16:0_18:1_20:4<3O>)	11.41	2.48e-05	4.6062	0.00021047	OT2D - LND; OND - LND
TG(16:0_18:3_18:1<2OH>)	8.8923	0.00022617	3.6456	0.001538	LND - OT2D; LND - OND
TG(18:1_18:1_18:3<O>)	8.6652	0.00027706	3.5574	0.00157	OND - OT2D; OND - LND
TG(18:1_18:1_18:2<OOH{13}>)	8.3378	0.00037155	3.43	0.0018047	OT2D - LND; OND - LND
TG(18:1_18:2_18:2<OOH{13}>)	8.1528	0.00043877	3.3578	0.0018125	OT2D - LND; OND - LND
TG(18:1_18:1_18:3<OOH{13}>)	8.0536	0.00047978	3.319	0.0018125	OT2D - LND; OND - LND
TG(18:0_18:1_18:3<OH>)-3	7.6728	0.00067679	3.1695	0.0023011	LND - OT2D; LND - OND
TG(16:0_18:1_18:2<OOH>)	7.4606	0.00082037	3.086	0.0023468	OND - OT2D; OND - LND
TG(16:0_18:0_18:2<OH>)	7.45	0.00082828	3.0818	0.0023468	LND - OT2D; LND - OND
TG(16:0_18:1_18:2<OH>)-1	6.4457	0.0020734	2.6833	0.0054228	OND - OT2D; OND - LND
TG(18:0_18:2_18:2<OH>)	6.1216	0.0027949	2.5536	0.0067875	OND - OT2D; OND - LND
TG(16:0_18:2_18:2<OOH{13}>)	6.0189	0.0030728	2.5125	0.0069651	OT2D - LND; OND - LND
TG(18:0_18:1_18:3<OH>)-1	5.6931	0.0041553	2.3814	0.00883	OT2D - LND; OND - LND
TG(16:0_18:1_18:2<OH>)-2	5.6095	0.0044905	2.3477	0.008981	OND - OT2D; OND - LND
TG(18:1_18:2<O>_18:3<O>)	5.4181	0.0053659	2.2704	0.010136	LND - OT2D
TG(18:1_18:2_18:3<O>)	5.3015	0.005982	2.2232	0.010604	OND - OT2D; OND - LND
TG(16:1_18:1_18:2<OH>)	5.2567	0.0062374	2.205	0.010604	OND - OT2D; OND - LND
TG(16:0_18:1_18:3<O>)	5.0448	0.0076027	2.119	0.012309	OND - OT2D
TG(18:1_18:2<OH>_18:2<OH>)	4.9555	0.0082663	2.0827	0.012775	LND - OT2D; LND - OND
TG(18:1_18:1_18:2<O>)	4.7537	0.0099891	2.0005	0.014766	OT2D - OND; LND - OND
TG(18:0_18:1_18:3<OH>)	4.3008	0.015304	1.8152	0.02168	LND - OT2D; LND - OND
TG(16:0_18:0_18:3<O>)	3.884	0.022712	1.6438	0.030888	LND - OT2D
TG(16:0_18:2_18:2<2O>)	3.8307	0.023892	1.6217	0.031244	LND - OT2D; LND - OND
