## Supplementary material for "Epilipidomics platform for holistic profiling of oxidized complex lipids in blood plasma of obese individuals": TableS6

### Sheet: Lipids for in silico oxidation
PC	TG	CE
PC(16:0_18:1)	TG(14:0_16:0_18:1)	CE(18:1)
PC(16:0_18:2)	TG(16:0_16:0_18:1)	CE(18:2)
PC(16:0_20:3)	TG(16:0_16:0_18:2)	CE(18:3)
PC(16:0_20:4)	TG(16:0_16:1_18:2)	CE(20:2)
PC(16:0_22:4)	TG(16:0_18:0_18:1)	CE(20:3)
PC(16:0_22:5)	TG(16:0_18:0_18:2)	CE(20:4)
PC(16:0_22:6)	TG(16:0_18:1_18:1)	CE(20:5)
PC(18:0_18:2)	TG(16:0_18:1_18:2)	CE(22:2)
PC(18:0_20:3)	TG(16:0_18:1_20:4)	CE(22:4)
PC(18:0_20:4)	TG(16:0_18:1_22:4)	CE(22:5)
PC(18:0_22:4)	TG(16:0_18:2_18:2)	CE(22:6)
PC(18:0_22:5)	TG(16:0_18:2_20:3)
PC(18:1_18:2)	TG(16:0_18:2_22:6)
PC(18:1_20:4)	TG(18:0_18:1_18:2)
PC(O-16:0_20:4)	TG(18:1_18:1_18:2)
PC(P-16:0_20:4)	TG(18:1_18:1_18:3)
PC(P-18:0_20:4)	TG(18:1_18:1_20:4)
