## Supplementary material for "Epilipidomics platform for holistic profiling of oxidized complex lipids in blood plasma of obese individuals": TableS7

### Sheet: Raw files description
File name	Condition	Experiment	Original sample N		File name	Experiment	Condition	Original sample N		File name	Experiment	Condition	Original sample N		File name	Experiment	Condition	Original sample N
DS1.raw	IS	stDDA	Pool_OND_Inclusion list 1		L1.raw	PRM	Lean	314		S1.raw	PRM	OND	1946		R1.raw	PRM	OT2D	1675
DS2.raw	IS	stDDA	Pool_OND_Inclusion list 2		L2.raw	PRM	Lean	340		S2.raw	PRM	OND	2065		R2.raw	PRM	OT2D	1784
DR1.raw	IR	stDDA	Pool_OT2D_Inclusion list 1		L3.raw	PRM	Lean	418		S3.raw	PRM	OND	3316		R3.raw	PRM	OT2D	3101
DR2.raw	IR	stDDA	Pool_OT2D_Inclusion list 2		L4.raw	PRM	Lean	425		S4.raw	PRM	OND	3290		R4.raw	PRM	OT2D	2506
					L5.raw	PRM	Lean	522		S5.raw	PRM	OND	1876		R5.raw	PRM	OT2D	1326
					L6.raw	PRM	Lean	261		S6.raw	PRM	OND	2291		R6.raw	PRM	OT2D	1053
					L7.raw	PRM	Lean	141		S7.raw	PRM	OND	3222		R7.raw	PRM	OT2D	1029
					L8.raw	PRM	Lean	194		S8.raw	PRM	OND	2368		R8.raw	PRM	OT2D	869
					L9.raw	PRM	Lean	362		S9.raw	PRM	OND	2994		R9.raw	PRM	OT2D	1561
					L10.raw	PRM	Lean	385		S10.raw	PRM	OND	1869		R10.raw	PRM	OT2D	734
					L11.raw	PRM	Lean	323		S11.raw	PRM	OND	3091		R11.raw	PRM	OT2D	878
					L12.raw	PRM	Lean	370		S12.raw	PRM	OND	3375		R12.raw	PRM	OT2D	1286
					L13.raw	PRM	Lean	478		S13.raw	PRM	OND	2907		R13.raw	PRM	OT2D	1938
					L14.raw	PRM	Lean	391		S14.raw	PRM	OND	3330		R14.raw	PRM	OT2D	1282
					L15.raw	PRM	Lean	263		S15.raw	PRM	OND	2215		R15.raw	PRM	OT2D	3024
					L16.raw	PRM	Lean	304		S16.raw	PRM	OND	3459		R16.raw	PRM	OT2D	2217
					L17.raw	PRM	Lean	380		S17.raw	PRM	OND	3086		R17.raw	PRM	OT2D	1246
					L18.raw	PRM	Lean	249		S18.raw	PRM	OND	2350		R18.raw	PRM	OT2D	964
					L19.raw	PRM	Lean	319		S19.raw	PRM	OND	1931		R19.raw	PRM	OT2D	1809
					L20.raw	PRM	Lean	28		S20.raw	PRM	OND	3093		R20.raw	PRM	OT2D	1261
					L21.raw	PRM	Lean	401		S21.raw	PRM	OND	2279		R21.raw	PRM	OT2D	1143
					L22.raw	PRM	Lean	613		S22.raw	PRM	OND	2909		R22.raw	PRM	OT2D	1399
					L23.raw	PRM	Lean	275		S23.raw	PRM	OND	3410		R23.raw	PRM	OT2D	971
					L24.raw	PRM	Lean	487		S24.raw	PRM	OND	1548		R24.raw	PRM	OT2D	431
					L25.raw	PRM	Lean	285		S25.raw	PRM	OND	3337		R25.raw	PRM	OT2D	1432
					L26.raw	PRM	Lean	198		S26.raw	PRM	OND	1604		R26.raw	PRM	OT2D	871
					L27.raw	PRM	Lean	197		S27.raw	PRM	OND	1511		R27.raw	PRM	OT2D	2959
					L28.raw	PRM	Lean	349		S28.raw	PRM	OND	3131		R28.raw	PRM	OT2D	1014
					L29.raw	PRM	Lean	300		S29.raw	PRM	OND	3026		R29.raw	PRM	OT2D	449
					L30.raw	PRM	Lean	603		S30.raw	PRM	OND	3444		R30.raw	PRM	OT2D	1340
					L31.raw	PRM	Lean	312		S31.raw	PRM	OND	576		R31.raw	PRM	OT2D	1519
					L32.raw	PRM	Lean	453		S32.raw	PRM	OND	2430		R32.raw	PRM	OT2D	1974
					L33.raw	PRM	Lean	413		S33.raw	PRM	OND	3442		R33.raw	PRM	OT2D	1184
					L34.raw	PRM	Lean	223		S34.raw	PRM	OND	1763		R34.raw	PRM	OT2D	94
					L35.raw	PRM	Lean	338		S35.raw	PRM	OND	1997		R35.raw	PRM	OT2D	1252
					L36.raw	PRM	Lean	341		S36.raw	PRM	OND	1170		R36.raw	PRM	OT2D	1926
					L37.raw	PRM	Lean	303		S37.raw	PRM	OND	3067		R37.raw	PRM	OT2D	748
					L38.raw	PRM	Lean	454		S38.raw	PRM	OND	967		R38.raw	PRM	OT2D	696
					L39.raw	PRM	Lean	302		S39.raw	PRM	OND	3174		R39.raw	PRM	OT2D	1322
					L40.raw	PRM	Lean	388		S40.raw	PRM	OND	970		R40.raw	PRM	OT2D	534
					L41.raw	PRM	Lean	335		S41.raw	PRM	OND	1595		R41.raw	PRM	OT2D	1424
					L42.raw	PRM	Lean	235		S42.raw	PRM	OND	3405		R42.raw	PRM	OT2D	675
					L43.raw	PRM	Lean	306		S43.raw	PRM	OND	2411		R43.raw	PRM	OT2D	1724
					L44.raw	PRM	Lean	305		S44.raw	PRM	OND	3299		R44.raw	PRM	OT2D	1289
					L45.raw	PRM	Lean	329		S45.raw	PRM	OND	1691		R45.raw	PRM	OT2D	601
					L46.raw	PRM	Lean	252		S46.raw	PRM	OND	3447		R46.raw	PRM	OT2D	2974
					L47.raw	PRM	Lean	463		S47.raw	PRM	OND	2211		R47.raw	PRM	OT2D	1930
					L48.raw	PRM	Lean	434		S48.raw	PRM	OND	1923		R48.raw	PRM	OT2D	870
					L49.raw	PRM	Lean	48		S49.raw	PRM	OND	3241		R49.raw	PRM	OT2D	1202
					L50.raw	PRM	Lean	272		S50.raw	PRM	OND	969		R50.raw	PRM	OT2D	717
